# Architecture and topologies of gene regulatory networks associated with breast cancer, adjacent normal, and normal tissues

**DOI:** 10.1101/2022.10.10.511680

**Authors:** Swapnil Kumar, Vaibhav Vindal

## Abstract

Most cancer studies employ adjacent normal tissues to tumors (ANTs) as controls, which are not completely normal and represent a pre-cancerous state. However, the regulatory landscape of ANTs and how it differs from tumor and non-tumor-bearing normal tissues is largely unexplored. Among cancers, breast cancer is the most commonly diagnosed cancer and a leading cause of death in women worldwide, with a lack of sufficient treatment regimens due to various reasons. Hence, we aimed to gain deeper insights into normal, pre-cancerous, and cancerous regulatory systems of the breast tissues towards the identification of ANT and subtype-specific candidate genes. For this, we constructed and analyzed eight gene regulatory networks (GRNs), including five different subtypes (*viz.* Basal, Her2, LuminalA, LuminalB, and Normal-Like), one ANT, and two normal tissue networks. Whereas several topological properties of these GRNs enabled us to identify tumor-related features of ANT; escape velocity centrality (EVC+) identified 24 functionally significant common genes, including well-known genes such as *E2F1, FOXA1, JUN, BRCA1, GATA3, ERBB2,* and *ERBB3* across different subtypes and ANT. Similarly, the EVC+ also helped us to identify tissue-specific key genes (Basal: 18, Her2: 6, LuminalA: 5, LuminalB: 5, Normal-Like: 2, and ANT: 7). Additionally, differential correlation along with functional, pathway, and disease annotations highlighted the cancer-associated role of these genes. In a nutshell, the present study revealed ANT and subtype-specific regulatory features and key candidate genes which can be explored further using *in vitro* and *in vivo* experiments for better and effective disease management at an early stage.
