## Supplementary Table S3 for "Architecture and topologies of gene regulatory networks associated with breast cancer, adjacent normal, and normal tissues"

### Sheet: Table_S2_Her2_switching_gene_pa
molecule.X	molecule.Y	r1	p1	r2	p2	p..difference.	X.r1.r2.	lfdr..in.cond..1.	lfdr..in.cond..2.	lfdr..difference.
NFYA	RPL7L1	0.467555	9.47836e-06	-0.420604	2.98655e-05	6.39087e-10	0.888159	0.00107875	0.000231177	1.47685e-07
NFIX	POR	0.403049	0.000173827	-0.401614	7.25123e-05	3.44169e-08	0.804663	0.0104321	0.000489122	3.52842e-06
NFIX	BMP6	0.420424	8.4054e-05	-0.412679	4.35284e-05	9.55203e-09	0.833103	0.00603229	0.000317845	1.27793e-06
NFIX	PTX3	0.469026	8.80681e-06	-0.409399	5.07334e-05	1.02739e-09	0.878425	0.00101632	0.00036173	2.1617e-07
MLXIPL	PLEKHA4	0.492639	2.58326e-06	-0.522467	9.19516e-08	4.46088e-13	1.01511	0.000371	1.67544e-06	3.90606e-10
MLXIPL	RIBC2	0.438308	3.81297e-05	-0.425508	2.35434e-05	2.21723e-09	0.863816	0.00327328	0.000189018	4.00115e-07
MLXIPL	REV1	0.526094	3.85481e-07	-0.583732	1.0143e-09	4.44089e-16	1.10983	7.50139e-05	3.46758e-08	1.12262e-12
MLXIPL	SUSD4	0.434625	4.50333e-05	-0.456533	4.7856e-06	5.61666e-10	0.891159	0.00372623	4.89129e-05	1.33162e-07
MLXIPL	EFCAB7	0.40062	0.000191811	-0.537753	3.24581e-08	3.27998e-11	0.938373	0.0112262	6.86168e-07	1.33853e-08
SNAI2	RBMS2	0.424239	7.12722e-05	-0.404621	6.32327e-05	1.15686e-08	0.828861	0.00531768	0.000435731	1.48736e-06
SNAI2	RUSC2	0.510061	9.83836e-07	-0.401596	7.25705e-05	1.61638e-10	0.911657	0.000165651	0.000489454	4.88766e-08
NR1H3	FAS	0.459096	1.43646e-05	-0.470551	2.21015e-06	7.30942e-11	0.929647	0.00150952	2.53472e-05	2.57142e-08
NR1H3	RASSF7	0.546259	1.10549e-07	-0.601306	2.32629e-10	0	1.14757	2.57471e-05	9.7119e-09	0
NR1H3	VAMP8	0.53521	2.21391e-07	-0.469161	2.38974e-06	8.20677e-13	1.00437	4.67629e-05	2.70916e-05	6.4871e-10
NR1H3	SLPI	0.683787	1.44194e-12	-0.437086	1.32292e-05	0	1.12087	1.15589e-09	0.000115989	0
NR1H3	DUOX1	0.490083	2.96317e-06	-0.508799	2.23634e-07	1.26055e-12	0.998882	0.000415794	3.58726e-06	9.24871e-10
NR1H3	HAPLN3	0.470016	8.38075e-06	-0.44853	7.32742e-06	1.33055e-10	0.918546	0.000976176	7.02439e-05	4.17437e-08
NR1H3	RPS27A	0.511017	9.31626e-07	-0.427949	2.08862e-05	3.88871e-11	0.938965	0.000158221	0.0001708	1.53801e-08
NR1H3	AZGP1	0.421682	7.9622e-05	-0.4395	1.16998e-05	2.51586e-09	0.861182	0.00578837	0.000104517	4.4229e-07
NR1H3	RPS9	0.410439	0.000128237	-0.443436	9.5566e-06	3.54605e-09	0.853875	0.00830672	8.80169e-05	5.81614e-07
NR1H3	CCDC57	0.466804	9.83886e-06	-0.624029	3.0196e-11	1.11022e-15	1.09083	0.00111203	1.65676e-09	2.48848e-12
POU2F2	STX11	0.472229	7.49691e-06	-0.416008	3.72005e-05	6.27989e-10	0.888237	0.000891705	0.000278342	1.45653e-07
POU2F2	GYPC	0.502783	1.48211e-06	-0.492878	6.0029e-07	1.54809e-12	0.995661	0.00023361	8.3424e-06	1.09501e-09
POU2F2	SH3KBP1	0.409831	0.000131521	-0.434542	1.50426e-05	5.60665e-09	0.844373	0.00846745	0.000129329	8.3742e-07
POU2F2	MSRA	0.424684	6.99065e-05	-0.46716	2.67263e-06	5.32056e-10	0.891844	0.00523911	2.97955e-05	1.27487e-07
POU2F2	LSM10	0.411546	0.000122447	-0.425849	2.31539e-05	7.81391e-09	0.837395	0.00802425	0.000186369	1.08992e-06
HOXC8	BCL7A	0.430324	5.45624e-05	-0.59502	3.97962e-10	1.24567e-13	1.02534	0.00432645	1.54491e-08	1.34619e-10
HOXC8	NPAS3	0.572366	1.93251e-08	-0.462957	3.37312e-06	9.10383e-14	1.03532	5.67053e-06	3.63214e-05	1.03504e-10
HOXC8	PDLIM3	0.448481	2.38356e-05	-0.417398	3.48222e-05	1.98345e-09	0.865879	0.00225994	0.000263244	3.6616e-07
HOXC8	RGMA	0.536251	2.07591e-07	-0.407535	5.53061e-05	2.5024e-11	0.943786	4.4247e-05	0.000389107	1.07345e-08
HOXC8	ETV5	0.472552	7.37516e-06	-0.423711	2.56988e-05	4.19928e-10	0.896263	0.00087999	0.000203566	1.05433e-07
FOXP3	MFNG	0.521583	5.04224e-07	-0.434045	1.54235e-05	1.47955e-11	0.955627	9.42437e-05	0.000132097	6.98667e-09
FOXP3	ZEB2	0.447412	2.50604e-05	-0.405246	6.14504e-05	3.72706e-09	0.852657	0.00235186	0.000425327	6.0528e-07
FOXC1	SLC6A8	0.421061	8.17824e-05	-0.405539	6.06299e-05	1.28515e-08	0.826599	0.00590768	0.000420531	1.61689e-06
HMG20B	SOX5	0.481757	4.59797e-06	-0.539275	2.91777e-08	2.87992e-13	1.02103	0.000597426	6.2613e-07	2.71458e-10
HMG20B	EPS8	0.409801	0.000131685	-0.560604	6.19288e-09	4.63984e-12	0.970405	0.00847528	1.65135e-07	2.70432e-09
HMG20B	LRRC34	0.40786	0.000142709	-0.429554	1.92946e-05	7.78253e-09	0.837414	0.00900267	0.000159711	1.08637e-06
HMG20B	MTURN	0.431607	5.154e-05	-0.476267	1.59696e-06	2.29825e-10	0.907874	0.00413955	1.92196e-05	6.4891e-08
SPI1	GABBR1	0.555212	6.18171e-08	-0.428544	2.02815e-05	2.33857e-12	0.983756	1.55759e-05	0.000166602	1.5403e-09
KLF6	ECHDC1	0.475653	6.29939e-06	-0.471621	2.08064e-06	2.73603e-11	0.947274	0.000773259	2.40756e-05	1.15426e-08
TFE3	GRIPAP1	0.503761	1.40343e-06	-0.426965	2.19219e-05	6.2657e-11	0.930726	0.000223173	0.00017794	2.26752e-08
TFE3	HDAC6	0.5154	7.23959e-07	-0.489961	7.15506e-07	8.34222e-13	1.00536	0.000127895	9.69216e-06	6.57386e-10
TFE3	SLC26A10	0.404963	0.000160769	-0.427355	2.15052e-05	9.85383e-09	0.832318	0.00984221	0.000175075	1.30985e-06
RORA	PNPO	0.454014	1.83448e-05	-0.425463	2.35958e-05	1.01178e-09	0.879476	0.00183456	0.000189375	2.13526e-07
TCF3	PALM	0.487852	3.33713e-06	-0.447169	7.86958e-06	5.29601e-11	0.935021	0.000458761	7.46382e-05	1.97783e-08
TCF3	MRPL37	0.40336	0.000171644	-0.471459	2.09976e-06	1.21309e-09	0.874819	0.0103348	2.42639e-05	2.4686e-07
TCF3	SOX5	0.50978	9.99673e-07	-0.464809	3.04546e-06	5.37437e-12	0.974589	0.000167882	3.3299e-05	3.04809e-09
TCF3	NDUFA7	0.43257	4.93749e-05	-0.400476	7.63442e-05	9.46943e-09	0.833046	0.00400338	0.000510797	1.26911e-06
GLI2	SRPX2	0.451206	2.09632e-05	-0.442925	9.81269e-06	4.84885e-10	0.894131	0.00203992	9.00111e-05	1.18332e-07
GLI2	XYLT1	0.519247	5.78555e-07	-0.424158	2.51456e-05	2.91556e-11	0.943405	0.000105842	0.000199853	1.2159e-08
GLI2	SLC39A14	0.480744	4.84654e-06	-0.403601	6.62504e-05	7.36484e-10	0.884345	0.000623832	0.000453214	1.65491e-07
GLI2	GALNT15	0.501187	1.61939e-06	-0.5655	4.27141e-09	1.26565e-14	1.06669	0.000251596	1.19904e-07	1.97914e-11
GLI2	PTPRG	0.415182	0.000105093	-0.42854	2.02859e-05	5.81163e-09	0.843722	0.00714968	0.000166633	8.61629e-07
GLI2	FOXO1	0.527568	3.52806e-07	-0.469008	2.41033e-06	1.36557e-12	0.996577	6.95884e-05	2.72903e-05	9.87443e-10
GLI2	MRAS	0.477128	5.8413e-06	-0.431612	1.74192e-05	2.19257e-10	0.90874	0.000727229	0.000146457	6.24765e-08
GLI2	TGFBR2	0.411048	0.000125021	-0.450968	6.44303e-06	2.37641e-09	0.862016	0.00815104	6.29766e-05	4.22767e-07
GLI2	CLMP	0.540473	1.59533e-07	-0.428563	2.02632e-05	6.13221e-12	0.969036	3.52953e-05	0.000166476	3.39851e-09
GLI2	SMPD1	0.493425	2.47597e-06	-0.420573	2.99103e-05	1.57564e-10	0.913998	0.000358106	0.000231469	4.78735e-08
GLI2	WDR81	0.452641	1.95848e-05	-0.419137	3.20462e-05	1.47978e-09	0.871777	0.00193242	0.000245362	2.89635e-07
GLI2	TLN2	0.402559	0.000177323	-0.503044	3.21419e-07	2.29274e-10	0.905603	0.0105869	4.89246e-06	6.47639e-08
GLI2	TEAD1	0.561704	4.01188e-08	-0.407366	5.5741e-05	4.92717e-12	0.96907	1.07069e-05	0.000391693	2.84039e-09
FOSL2	INCA1	0.411777	0.000121272	-0.476213	1.6019e-06	6.27106e-10	0.88799	0.0079659	1.92706e-05	1.45492e-07
RARB	RAB2A	0.404647	0.000162858	-0.4098	4.97963e-05	2.23076e-08	0.814447	0.00993722	0.000356088	2.50215e-06
XRCC5	GNAZ	0.44664	2.59796e-05	-0.502641	3.29598e-07	2.3114e-11	0.949281	0.00242014	4.99873e-06	1.0061e-08
XRCC5	PLEKHM3	0.430482	5.41825e-05	-0.464462	3.10449e-06	4.57735e-10	0.894944	0.00430309	3.3846e-05	1.13017e-07
NFE2L1	ARRDC3	0.425537	6.73545e-05	-0.432828	1.63937e-05	2.89387e-09	0.858364	0.00509115	0.000139107	4.94555e-07
NFE2L1	ITGB6	0.495442	2.21956e-06	-0.415177	3.8695e-05	1.85563e-10	0.910618	0.000327052	0.000287776	5.4627e-08
NFE2L1	SEMA4B	0.533941	2.39391e-07	-0.436203	1.38341e-05	6.07248e-12	0.970144	4.998e-05	0.000120468	3.37121e-09
GRHL2	NUP50	0.418563	9.10297e-05	-0.458811	4.23083e-06	1.11208e-09	0.877374	0.00641098	4.40451e-05	2.30341e-07
GRHL2	SASH1	0.561416	4.09028e-08	-0.459243	4.13278e-06	2.51132e-13	1.02066	1.08869e-05	4.31731e-05	2.42393e-10
GRHL2	FYTTD1	0.438335	3.80832e-05	-0.559198	6.8824e-09	1.01807e-12	0.997533	0.00327013	1.80831e-07	7.75424e-10
GRHL2	MTDH	0.423819	7.25851e-05	-0.60641	1.49135e-10	7.68274e-14	1.03023	0.00539286	6.61222e-09	8.97812e-11
GRHL2	FMNL2	0.402998	0.000174191	-0.551398	1.22527e-08	1.22482e-11	0.954396	0.0104482	2.96952e-07	5.99181e-09
GRHL2	NT5DC2	0.405054	0.000160172	-0.433524	1.58315e-05	7.34169e-09	0.838578	0.00981493	0.000135054	1.03735e-06
GRHL2	VANGL1	0.471681	7.70707e-06	-0.521922	9.53459e-08	1.67355e-12	0.993603	0.000912082	1.7284e-06	1.16797e-09
GRHL2	FAM43A	0.515038	7.3929e-07	-0.571878	2.60885e-09	2.88658e-15	1.08692	0.000130166	7.83531e-08	5.66078e-12
GRHL2	EIF4EBP1	0.555975	5.87826e-08	-0.469571	2.33537e-06	1.94733e-13	1.02555	1.49091e-05	2.6567e-05	1.95915e-10
PATZ1	CPED1	0.516935	6.62244e-07	-0.562279	5.45761e-09	5.32907e-15	1.07921	0.000118651	1.48107e-07	9.54161e-12
PATZ1	ACTR1A	0.402694	0.000176357	-0.791835	5.61048e-21	0	1.19453	0.0105442	4.40186e-18	0
PATZ1	MTURN	0.44629	2.64079e-05	-0.534127	4.17483e-08	3.38707e-12	0.980417	0.00245191	8.51538e-07	2.0885e-09
PATZ1	UBE2L3	0.407937	0.000142259	-0.719739	6.28437e-16	0	1.12768	0.00898138	1.3292e-13	0
PATZ1	PDXP	0.560299	4.40871e-08	-0.481163	1.20327e-06	6.88338e-14	1.04146	1.16191e-05	1.50998e-05	8.19811e-11
SOX10	USP5	0.432185	5.02305e-05	-0.448981	7.1558e-06	9.36154e-10	0.881166	0.00405784	6.8843e-05	2.00671e-07
SOX10	DNAH17	0.560466	4.35975e-08	-0.475939	1.62726e-06	9.50351e-14	1.0364	1.15066e-05	1.953e-05	1.07347e-10
XBP1	RPS6KC1	0.487555	3.3902e-06	-0.477522	1.48581e-06	9.7844e-12	0.965076	0.000464744	1.80735e-05	4.98632e-09
XBP1	HSPA12A	0.491285	2.7784e-06	-0.501846	3.46325e-07	1.80989e-12	0.993131	0.000394156	5.21487e-06	1.24554e-09
XBP1	UBE2L3	0.43551	4.32751e-05	-0.400881	7.49607e-05	8.09228e-09	0.836391	0.00361323	0.000502994	1.12037e-06
SMAD7	SFRP1	0.446886	2.56839e-05	-0.45903	4.18087e-06	2.62069e-10	0.905915	0.00239799	4.36012e-05	7.21277e-08
SMAD7	VDR	0.51929	5.77088e-07	-0.505032	2.83779e-07	2.49134e-13	1.02432	0.000105621	4.39816e-06	2.40731e-10
SMAD7	SEMA5A	0.448659	2.36375e-05	-0.416529	3.62914e-05	2.04999e-09	0.865188	0.00224506	0.000272592	3.75943e-07
KLF5	FAM20B	0.406002	0.000154062	-0.414444	4.00581e-05	1.70287e-08	0.820446	0.00953375	0.000296308	2.0211e-06
KLF5	NRN1	0.45948	1.40994e-05	-0.432836	1.63867e-05	5.27502e-10	0.892316	0.00148695	0.000139057	1.26607e-07
KLF5	SYN2	0.432273	5.00342e-05	-0.403356	6.69925e-05	8.41994e-09	0.835629	0.00404505	0.000457501	1.15627e-06
KLF5	IFNGR2	0.416632	9.88308e-05	-0.409043	5.15768e-05	1.34327e-08	0.825676	0.00682613	0.000366807	1.67476e-06
KLF5	CFL2	0.571161	2.10157e-08	-0.409394	5.0744e-05	2.32436e-12	0.980555	6.10301e-06	0.000361793	1.53265e-09
KLF5	LRR1	0.440484	3.45271e-05	-0.460051	3.95485e-06	3.4625e-10	0.900535	0.00302872	4.15894e-05	9.02163e-08
ZNF423	BCL7A	0.511176	9.23158e-07	-0.454561	5.32074e-06	8.88645e-12	0.965737	0.000157005	5.35232e-05	4.60915e-09
ZNF423	PHF10	0.46482	1.0855e-05	-0.546003	1.81039e-08	5.18252e-13	1.01082	0.00120419	4.15379e-07	4.42724e-10
ZNF423	MSI1	0.558464	4.98387e-08	-0.452165	6.04643e-06	4.73399e-13	1.01063	1.29281e-05	5.96679e-05	4.10462e-10
ZNF423	ADGRA3	0.420085	8.52865e-05	-0.476486	1.57698e-06	4.08513e-10	0.896571	0.00609997	1.90138e-05	1.03136e-07
FOXF1	GIGYF1	0.604591	1.79992e-09	-0.459734	4.02363e-06	9.54792e-15	1.06433	7.02999e-07	4.22021e-05	1.56055e-11
FOXF1	MCM7	0.600494	2.46983e-09	-0.472212	2.01224e-06	5.77316e-15	1.07271	9.297e-07	2.34015e-05	1.0205e-11
TFPT	ZNF540	0.412744	0.000116457	-0.419428	3.16016e-05	9.9731e-09	0.832172	0.00772636	0.000242487	1.32236e-06
GLI3	RPS6KC1	0.427729	6.1185e-05	-0.45174	6.1847e-06	1.01548e-09	0.879469	0.00472774	6.08254e-05	2.14157e-07
GLI3	CCDC68	0.406791	0.000149146	-0.503646	3.09543e-07	1.79084e-10	0.910437	0.00930671	4.73728e-06	5.30754e-08
GLI3	PFKFB3	0.400932	0.000189409	-0.457677	4.49892e-06	2.74655e-09	0.858609	0.0111209	4.64063e-05	4.74394e-07
GLI3	PLIN5	0.417032	9.71666e-05	-0.460507	3.85771e-06	1.09886e-09	0.877539	0.00673823	4.07185e-05	2.28168e-07
GATA3	EPS8	0.448541	2.37691e-05	-0.669289	3.03016e-13	0	1.11783	0.0022549	3.01131e-11	0
GATA3	HSPA12A	0.484011	4.08697e-06	-0.509975	2.07485e-07	1.69731e-12	0.993986	0.000542259	3.36469e-06	1.18156e-09
GATA3	CCDC68	0.428216	5.98891e-05	-0.476622	1.56476e-06	2.68394e-10	0.904837	0.0046495	1.88881e-05	7.35224e-08
GATA3	LRRC34	0.539701	1.67442e-07	-0.591214	5.47752e-10	0	1.13092	3.68025e-05	2.03616e-08	0
GATA3	UVRAG	0.446561	2.6076e-05	-0.481984	1.14701e-06	7.62517e-11	0.928545	0.00242729	1.44965e-05	2.66109e-08
GATA3	KIAA0040	0.461598	1.27169e-05	-0.437398	1.30213e-05	3.74035e-10	0.898997	0.00136865	0.00011444	9.60418e-08
UBTF	FBXO5	0.464866	1.08303e-05	-0.413352	4.21736e-05	1.05103e-09	0.878218	0.00120205	0.00030948	2.20161e-07
HOXB6	PADI2	0.508848	1.05403e-06	-0.544149	2.06701e-08	3.53051e-14	1.053	0.000175561	4.65533e-07	4.69122e-11
HOXB6	HELLS	0.707554	1.07384e-13	-0.420955	2.93654e-05	0	1.12851	1.08902e-10	0.000227897	0
HOXB6	TTC9	0.404352	0.000164837	-0.572904	2.40758e-09	2.72626e-12	0.977256	0.0100264	7.31061e-08	1.7468e-09
HOXB6	MED12L	0.432816	4.8835e-05	-0.4328	1.64167e-05	2.03473e-09	0.865616	0.00396917	0.000139272	3.73699e-07
HOXB6	UHRF2	0.474085	6.8235e-06	-0.536236	3.60749e-08	5.6799e-13	1.01032	0.000825642	7.51249e-07	4.77768e-10
HOXB6	WDR90	0.429161	5.74442e-05	-0.688591	3.30424e-14	0	1.11775	0.00450173	4.32749e-12	0
HOXB6	MATN1	0.432818	4.88317e-05	-0.472347	1.99685e-06	2.66909e-10	0.905165	0.00396894	2.32493e-05	7.31981e-08
HOXB6	PRSS12	0.532698	2.58363e-07	-0.504902	2.8609e-07	1.02141e-13	1.0376	5.33367e-05	4.42885e-06	1.13956e-10
HOXB6	TMEM71	0.452058	2.01342e-05	-0.454169	5.43361e-06	2.58358e-10	0.906227	0.00197543	5.44874e-05	7.13065e-08
HOXB6	SFN	0.471269	7.86899e-06	-0.532163	4.77878e-08	8.83071e-13	1.00343	0.000927656	9.56179e-07	6.8928e-10
HOXB6	TSEN54	0.441705	3.26473e-05	-0.457009	4.66434e-06	3.81527e-10	0.898714	0.00289893	4.78537e-05	9.76098e-08
HOXB6	SLC25A29	0.401982	0.000181527	-0.588537	6.84054e-10	1.03739e-12	0.990519	0.0107738	2.46752e-08	7.87295e-10
HOXB6	OCLN	0.478982	5.3096e-06	-0.597496	3.22553e-10	4.66294e-15	1.07648	0.00067265	1.28847e-08	8.51581e-12
HOXB6	TCEA3	0.46065	1.3319e-05	-0.502472	3.3309e-07	1.0643e-11	0.963122	0.00142039	5.04405e-06	5.34101e-09
HLF	MMD	0.696777	3.59726e-13	-0.431705	1.73393e-05	0	1.12848	3.26757e-10	0.000145888	0
HLF	SAC3D1	0.400772	0.000190638	-0.550607	1.29804e-08	1.45088e-11	0.951379	0.0111748	3.12089e-07	6.8763e-09
HLF	GLRX	0.438649	3.75433e-05	-0.558385	7.31357e-09	1.05671e-12	0.997034	0.00323368	1.90524e-07	7.99272e-10
ZBTB16	ARL4A	0.644037	6.69264e-11	-0.410347	4.85441e-05	7.77156e-15	1.05438	3.7197e-08	0.000348514	1.31205e-11
ZBTB16	GAMT	0.522538	4.76497e-07	-0.410162	4.89626e-05	5.01887e-11	0.932701	8.98554e-05	0.000351052	1.89333e-08
VDR	RASGRF2	0.411908	0.000120607	-0.574521	2.12029e-09	1.60139e-12	0.986429	0.00793277	6.55182e-08	1.12687e-09
VDR	ZEB1	0.408761	0.000137489	-0.498181	4.34436e-07	2.20437e-10	0.906943	0.00875505	6.33022e-06	6.27464e-08
VDR	ZFPM2	0.450407	2.17708e-05	-0.545216	1.91542e-08	1.29163e-12	0.995622	0.00210247	4.3604e-07	9.43265e-10
ING4	KRAS	0.542722	1.38453e-07	-0.623544	3.15964e-11	0	1.16627	3.12485e-05	1.72331e-09	0
ING4	SOX5	0.60415	1.86262e-09	-0.63298	1.28997e-11	0	1.23713	7.24699e-07	7.91613e-10	0
ING4	VEGFC	0.429222	5.72902e-05	-0.404215	6.44186e-05	9.34377e-09	0.833437	0.00449248	0.000442626	1.2557e-06
ING4	PKDCC	0.570212	2.24452e-08	-0.530804	5.24438e-08	1.11022e-15	1.10102	6.46307e-06	1.03551e-06	2.48848e-12
ING4	UBE2N	0.552802	7.24074e-08	-0.426107	2.28632e-05	3.14992e-12	0.97891	1.78612e-05	0.000184391	1.96737e-09
BACH2	CCDC88A	0.480616	4.87882e-06	-0.401545	7.27411e-05	8.19546e-10	0.882161	0.000627244	0.000490424	1.8035e-07
BACH2	SH3KBP1	0.403154	0.000173085	-0.427817	2.10224e-05	1.04722e-08	0.830971	0.0103983	0.000171744	1.37506e-06
BACH2	ZEB2	0.433061	4.83035e-05	-0.431605	1.74254e-05	2.13146e-09	0.864666	0.00393584	0.0001465	3.87825e-07
BACH2	CD248	0.700014	2.51591e-13	-0.405932	5.9545e-05	0	1.10595	2.36341e-10	0.000414173	0
BACH2	ITSN1	0.401929	0.000181917	-0.421684	2.83505e-05	1.46997e-08	0.823613	0.0107912	0.000221206	1.79856e-06
E2F3	BTN2A1	0.41398	0.00011056	-0.502208	3.38608e-07	1.34702e-10	0.916189	0.00742919	5.11553e-06	4.21676e-08
E2F3	ZFP36L1	0.432478	4.95787e-05	-0.448649	7.28166e-06	9.38241e-10	0.881127	0.00401614	6.98705e-05	2.01022e-07
NR3C1	WDR81	0.562217	3.87568e-08	-0.409203	5.11972e-05	4.30567e-12	0.971419	1.03913e-05	0.000364525	2.54331e-09
NR3C1	LAMA2	0.49662	2.08156e-06	-0.46953	2.34079e-06	9.08007e-12	0.96615	0.000310108	2.66192e-05	4.69202e-09
KAT2B	APEH	0.425941	6.61745e-05	-0.452659	5.88971e-06	1.05877e-09	0.8786	0.00502179	5.83509e-05	2.21488e-07
HES1	CCDC92	0.486161	3.64971e-06	-0.528597	6.09384e-08	4.46976e-13	1.01476	0.000493823	1.17751e-06	3.91295e-10
HES1	SDC2	0.497143	2.02294e-06	-0.495925	4.98863e-07	1.82099e-12	0.993068	0.000302822	7.12256e-06	1.25214e-09
EPAS1	POLR3A	0.462616	1.20984e-05	-0.452528	5.93071e-06	1.60633e-10	0.915145	0.00131481	5.86961e-05	4.86361e-08
EPAS1	DLG5	0.528044	3.42832e-07	-0.440327	1.12152e-05	6.99152e-12	0.968371	6.79063e-05	0.000100825	3.78478e-09
EPAS1	ZSWIM8	0.411749	0.000121411	-0.475987	1.62276e-06	6.35511e-10	0.887737	0.00797282	1.94838e-05	1.47024e-07
KDM5B	CDC73	0.435458	4.33778e-05	-0.474435	1.77333e-06	2.0798e-10	0.909893	0.00362011	2.10131e-05	5.98833e-08
KDM5B	RPS6KC1	0.587816	6.39644e-09	-0.607838	1.31511e-10	0	1.19565	2.15131e-06	5.92936e-09	0
KDM5B	C1orf43	0.418105	9.28278e-05	-0.585024	9.12959e-10	5.34683e-13	1.00313	0.00650762	3.16591e-08	4.54386e-10
KDM5B	ZNF281	0.734395	4.11195e-15	-0.482805	1.09318e-06	0	1.2172	5.49549e-12	1.3914e-05	0
KDM5B	ERCC4	0.411667	0.000121831	-0.462607	3.43856e-06	1.28145e-09	0.874274	0.00799363	3.69194e-05	2.5806e-07
KDM5B	RABIF	0.634669	1.52621e-10	-0.676225	1.39315e-13	0	1.31089	7.79416e-08	1.5267e-11	0
ID3	GLT8D2	0.544809	1.21275e-07	-0.458398	4.32673e-06	8.26894e-13	1.00321	2.78783e-05	4.48937e-05	6.52528e-10
ID3	TPM1	0.429048	5.77303e-05	-0.478765	1.38297e-06	2.28905e-10	0.907813	0.00451933	1.7002e-05	6.46838e-08
ID3	CDH11	0.495136	2.25672e-06	-0.409832	4.9721e-05	2.47468e-10	0.904969	0.000331578	0.000355635	6.88439e-08
ID3	COL8A2	0.486065	3.6682e-06	-0.50942	2.14962e-07	1.55076e-12	0.995485	0.000495878	3.46797e-06	1.0967e-09
ATF6	TMEM63B	0.461633	1.26955e-05	-0.416368	3.6571e-05	1.07141e-09	0.878	0.00136681	0.000274364	2.23588e-07
ATF6	NBPF11	0.456056	1.66353e-05	-0.433822	1.55971e-05	5.99648e-10	0.889878	0.00169697	0.000133357	1.40342e-07
BCL11A	PDCD2L	0.411205	0.000124202	-0.412853	4.31737e-05	1.44683e-08	0.824058	0.00811059	0.000315651	1.77604e-06
BCL11A	SYN2	0.45356	1.87465e-05	-0.495556	5.10205e-07	2.39007e-11	0.949116	0.00186647	7.26044e-06	1.03403e-08
HOXA7	TTC14	0.453782	1.85486e-05	-0.430754	1.81791e-05	7.86796e-10	0.884536	0.00185089	0.000151855	1.74486e-07
TWIST1	SSPN	0.594038	4.03031e-09	-0.423308	2.62069e-05	2.03615e-13	1.01735	1.43193e-06	0.000206977	2.03451e-10
TWIST1	SGSM2	0.50896	1.04739e-06	-0.407426	5.5585e-05	1.28076e-10	0.916386	0.00017463	0.000390765	4.04822e-08
TWIST1	NDRG2	0.455674	1.69432e-05	-0.457299	4.59186e-06	1.80675e-10	0.912973	0.00172208	4.72206e-05	5.34614e-08
TWIST1	GOLGA8A	0.634528	1.54492e-10	-0.426617	2.22995e-05	6.43929e-15	1.06114	7.87932e-08	0.000180531	1.11921e-11
TWIST1	NOXA1	0.436527	4.13345e-05	-0.446537	8.13414e-06	8.52771e-10	0.883064	0.00348607	7.67626e-05	1.86156e-07
HIF3A	CRB3	0.489372	3.07781e-06	-0.466416	2.78572e-06	1.66611e-11	0.955788	0.000429017	3.08668e-05	7.69813e-09
HIF3A	NPM2	0.713693	5.2622e-14	-0.412019	4.48958e-05	0	1.12571	5.68665e-11	0.000326259	0
HIF3A	PGAP1	0.430766	5.35037e-05	-0.403143	6.76458e-05	9.12691e-09	0.833909	0.00426109	0.000461243	1.23274e-06
SPDEF	SOX5	0.417595	9.48675e-05	-0.507294	2.46034e-07	8.34817e-11	0.924889	0.00661647	3.89268e-06	2.8654e-08
SPDEF	GLDN	0.406743	0.00014944	-0.454658	5.29303e-06	2.42658e-09	0.861401	0.00932012	5.32864e-05	4.2983e-07
SOX4	CDK2AP2	0.401284	0.000186732	-0.434929	1.47524e-05	8.16583e-09	0.836214	0.0110029	0.000127207	1.12836e-06
IRF1	FAM78A	0.582919	9.13755e-09	-0.48463	9.82079e-07	1.02141e-14	1.06755	2.94156e-06	1.26982e-05	1.6522e-11
IRF1	CD163	0.426816	6.36889e-05	-0.433313	1.59998e-05	2.65719e-09	0.860129	0.00487594	0.000136266	4.62103e-07
IRF1	CCDC69	0.570779	2.15797e-08	-0.405454	6.08664e-05	2.9674e-12	0.976233	6.24563e-06	0.000421909	1.87286e-09
NR1D1	PRKCD	0.439424	3.62398e-05	-0.480216	1.27144e-06	1.23075e-10	0.91964	0.00314564	1.58266e-05	3.91886e-08
IRF3	RRAS	0.419964	8.57283e-05	-0.470857	2.17233e-06	5.54518e-10	0.890821	0.0061245	2.49772e-05	1.31809e-07
IRF3	CFP	0.429059	5.77028e-05	-0.528583	6.0995e-08	1.26323e-11	0.957643	0.00451769	1.17844e-06	6.14467e-09
IRF3	UQCR11	0.414944	0.000106156	-0.563666	4.91271e-09	2.84395e-12	0.97861	0.00720437	1.35281e-07	1.80961e-09
IRF3	TXNDC17	0.509073	1.04064e-06	-0.404079	6.48211e-05	1.50855e-10	0.913152	0.00017369	0.000444946	4.62106e-08
IRF3	TOMM40	0.424086	7.17496e-05	-0.434238	1.52744e-05	2.8977e-09	0.858324	0.00534525	0.000131018	4.95072e-07
IRF3	CHMP2A	0.571426	2.06321e-08	-0.499376	4.03619e-07	9.10383e-15	1.0708	6.00573e-06	5.94404e-06	1.4993e-11
IRF3	NDUFA2	0.551697	7.78218e-08	-0.529751	5.63466e-08	4.88498e-15	1.08145	1.90103e-05	1.10112e-06	8.85581e-12
IRF3	OSTF1	0.434751	4.478e-05	-0.430977	1.79788e-05	2.0232e-09	0.865728	0.00371015	0.000150438	3.71996e-07
IRF3	MRPL44	0.403153	0.000173096	-0.575071	2.03025e-09	2.5091e-12	0.978224	0.0103987	6.31126e-08	1.63163e-09
IRF3	NDUFB5	0.419817	8.62737e-05	-0.570798	2.83812e-09	1.32738e-12	0.990615	0.00615438	8.42572e-08	9.64898e-10
IRF3	BIN1	0.418969	8.94632e-05	-0.531028	5.16482e-08	1.87825e-11	0.949997	0.00632629	1.02199e-06	8.48548e-09
IRF3	GYPC	0.573065	1.8405e-08	-0.674007	1.7902e-13	0	1.24707	5.43361e-06	1.90143e-11	0
IRF3	PSMB7	0.447686	2.47404e-05	-0.404001	6.50523e-05	3.898e-09	0.851687	0.00232779	0.00044629	6.27145e-07
IRF3	COX17	0.544136	1.26575e-07	-0.416729	3.59487e-05	9.30211e-12	0.960865	2.8924e-05	0.000270418	4.78361e-09
IRF3	NDUFA9	0.428359	5.95131e-05	-0.485001	9.60854e-07	1.68447e-10	0.91336	0.00462694	1.24636e-05	5.05268e-08
IRF3	PSMA5	0.480313	4.9562e-06	-0.412126	4.46713e-05	4.9533e-10	0.892439	0.00063548	0.000324881	1.2039e-07
IRF3	NDUFS6	0.486889	3.51192e-06	-0.586536	8.06623e-10	6.66134e-15	1.07343	0.000478497	2.84521e-08	1.15205e-11
IRF3	DOK2	0.447481	2.49795e-05	-0.500001	3.88316e-07	2.57816e-11	0.947482	0.0023458	5.75066e-06	1.09966e-08
IRF3	SAP18	0.427669	6.13468e-05	-0.433156	1.61264e-05	2.56931e-09	0.860825	0.00473726	0.00013718	4.49749e-07
IRF3	IL18	0.566369	2.92364e-08	-0.406975	5.67546e-05	3.68172e-12	0.973344	8.13109e-06	0.000397705	2.23643e-09
IRF3	CCDC50	0.421516	8.01931e-05	-0.456026	4.91812e-06	1.10919e-09	0.877542	0.00582003	5.00609e-05	2.29865e-07
IRF3	PFKFB1	0.438934	3.70595e-05	-0.543418	2.1775e-08	2.82507e-12	0.982352	0.00320093	4.86894e-07	1.79977e-09
IRF3	PSMC2	0.440037	3.52411e-05	-0.643653	4.51103e-12	1.33227e-15	1.08369	0.00307759	3.17358e-10	2.911e-12
IRF3	TNFAIP8L2	0.470991	7.97997e-06	-0.41006	4.91966e-05	8.98059e-10	0.881051	0.000938229	0.000352464	1.94099e-07
IRF3	BOLA3	0.435345	4.35996e-05	-0.549694	1.38707e-08	2.29372e-12	0.985039	0.0036346	3.30444e-07	1.51595e-09
IRF3	COMTD1	0.482912	4.32902e-06	-0.439577	1.16542e-05	1.05104e-10	0.922489	0.00056845	0.000104171	3.44915e-08
IRF3	EPB42	0.485688	3.74201e-06	-0.603396	1.94097e-10	1.77636e-15	1.08908	0.000504117	8.3038e-09	3.72333e-12
IRF3	RNF181	0.435306	4.36748e-05	-0.425021	2.411e-05	2.62958e-09	0.860328	0.00363935	0.000192867	4.58177e-07
IRF3	CYCS	0.444853	2.82314e-05	-0.518019	1.23324e-07	1.01077e-11	0.962872	0.0025842	2.15506e-06	5.12086e-09
IRF3	UQCRH	0.439034	3.68909e-05	-0.539557	2.86066e-08	3.61111e-12	0.978591	0.00318974	6.15594e-07	2.20114e-09
IRF3	GNG5	0.514741	7.52116e-07	-0.408231	5.35561e-05	8.79348e-11	0.922972	0.000132033	0.000378677	2.98816e-08
IRF3	ATOX1	0.479968	5.04555e-06	-0.54015	2.74384e-08	3.03535e-13	1.02012	0.00064499	5.9385e-07	2.8359e-10
IRF3	NDUFV2	0.495685	2.19035e-06	-0.593942	4.35816e-10	1.9984e-15	1.08963	0.00032346	1.67117e-08	4.11954e-12
IRF3	EXOSC4	0.425456	6.75917e-05	-0.476771	1.55137e-06	3.06532e-10	0.902227	0.00510476	1.87498e-05	8.18191e-08
IRF3	C14orf39	0.40113	0.000187896	-0.541034	2.57807e-08	2.60572e-11	0.942165	0.0110541	5.62935e-07	1.10921e-08
IRF3	LSM10	0.541958	1.45296e-07	-0.467704	2.59281e-06	5.71765e-13	1.00966	3.25676e-05	2.90377e-05	4.80409e-10
IRF3	MRPS11	0.446914	2.56498e-05	-0.63398	1.17105e-11	1.77636e-15	1.08089	0.00239558	7.27779e-10	3.72333e-12
IRF3	CCDC69	0.519232	5.79069e-07	-0.626407	2.41546e-11	0	1.14564	0.000105924	1.36446e-09	0
IRF3	UQCC3	0.501664	1.57717e-06	-0.506674	2.55876e-07	7.00329e-13	1.00834	0.000246069	4.02522e-06	5.69022e-10
IRF3	NDUFS3	0.537347	1.93936e-07	-0.595394	3.85575e-10	0	1.13274	4.17471e-05	1.50318e-08	0
STAT5A	LRRK1	0.403824	0.000168428	-0.460666	3.82435e-06	2.06144e-09	0.86449	0.0101893	4.04178e-05	3.77671e-07
STAT5A	TNFRSF14	0.400474	0.000192945	-0.590988	5.58193e-10	9.4591e-13	0.991462	0.0112756	2.06965e-08	7.30126e-10
STAT5A	FMNL3	0.49309	2.52111e-06	-0.439259	1.18451e-05	6.01748e-11	0.932349	0.000363538	0.000105616	2.1941e-08
STAT5A	RASGRP1	0.48869	3.19166e-06	-0.454922	5.21865e-06	3.30145e-11	0.943613	0.000442125	5.26487e-05	1.34567e-08
STAT5A	GABBR1	0.442005	3.22013e-05	-0.459372	4.1037e-06	3.31758e-10	0.901377	0.00286743	4.2914e-05	8.72039e-08
STAT5A	APOBEC3G	0.592772	4.43115e-09	-0.537866	3.22043e-08	0	1.13064	1.55673e-06	6.81544e-07	0
ZNF384	KRAS	0.423478	7.36699e-05	-0.623286	3.23671e-11	2.04281e-14	1.04676	0.00545358	1.75954e-09	2.95737e-11
ZNF384	EPS8	0.412591	0.000117206	-0.490184	7.06007e-07	2.83158e-10	0.902775	0.00776414	9.58209e-06	7.67814e-08
SIX1	WDR90	0.446859	2.57155e-05	-0.562567	5.34002e-09	4.8872e-13	1.00943	0.00240042	1.4536e-07	4.21552e-10
SIX1	SRRM2	0.428152	6.00581e-05	-0.431142	1.78318e-05	2.76814e-09	0.859294	0.00465978	0.000149399	4.77435e-07
SIX1	TMEM30B	0.570426	2.21144e-08	-0.55311	1.08096e-08	2.22045e-16	1.12354	6.38012e-06	2.66653e-07	6.05413e-13
SIX1	WDR27	0.420412	8.40969e-05	-0.402321	7.02253e-05	1.53103e-08	0.822732	0.00603451	0.000476065	1.85764e-06
SIX1	DDX39B	0.420115	8.51771e-05	-0.463026	3.36028e-06	8.29188e-10	0.883141	0.00609385	3.62035e-05	1.82022e-07
SMARCA4	CDKN2D	0.591324	4.93576e-09	-0.541041	2.57689e-08	0	1.13237	1.71183e-06	5.62715e-07	0
SMARCA4	DOCK6	0.712278	6.2128e-14	-0.457679	4.49843e-06	0	1.16996	6.6119e-11	4.64021e-05	0
SMARCA4	GALNT13	0.499601	1.76763e-06	-0.458841	4.22386e-06	1.40017e-11	0.958443	0.000270692	4.39831e-05	6.68161e-09
SMARCA4	ACAA2	0.492177	2.64835e-06	-0.589528	6.30221e-10	3.77476e-15	1.0817	0.000378794	2.29884e-08	7.12478e-12
FOXP2	SMPDL3B	0.422014	7.84897e-05	-0.463847	3.2116e-06	7.23158e-10	0.885861	0.00572574	3.48363e-05	1.63077e-07
FOXP2	CLDN7	0.472777	7.29171e-06	-0.42298	2.66276e-05	4.30512e-10	0.895757	0.000871856	0.000209781	1.07577e-07
HOXD3	MSI1	0.511515	9.05465e-07	-0.405277	6.13619e-05	1.23366e-10	0.916792	0.000154471	0.000424811	3.9264e-08
HOXD3	PDLIM3	0.523877	4.40067e-07	-0.478504	1.40396e-06	9.76996e-13	1.00238	8.39858e-05	1.72216e-05	7.49318e-10
HOXD3	RPL8	0.441776	3.25415e-05	-0.499886	3.91093e-07	3.54716e-11	0.941662	0.00289145	5.78572e-06	1.42623e-08
HOXD3	SOWAHC	0.507411	1.14338e-06	-0.439031	1.19833e-05	2.64571e-11	0.946442	0.000188004	0.000106662	1.1231e-08
FOXA1	RPS6KC1	0.418104	9.28324e-05	-0.411817	4.53223e-05	1.10629e-08	0.829921	0.00650784	0.000328883	1.43532e-06
CBFA2T3	MARVELD3	0.455381	1.71834e-05	-0.527523	6.55306e-08	3.05911e-12	0.982904	0.0017417	1.2531e-06	1.92099e-09
CBFA2T3	SBK1	0.480109	5.009e-06	-0.533935	4.23063e-08	4.56968e-13	1.01404	0.00064114	8.61275e-07	3.98379e-10
CBFA2T3	C9orf152	0.413244	0.00011404	-0.475841	1.63643e-06	5.94861e-10	0.889084	0.00760402	1.96233e-05	1.39457e-07
CBFA2T3	REPIN1	0.40302	0.000174035	-0.495205	5.21252e-07	3.4662e-10	0.898224	0.0104414	7.39463e-06	9.0283e-08
TRIM28	GPER1	0.414981	0.000105989	-0.441324	1.06563e-05	3.17053e-09	0.856305	0.00719591	9.65416e-05	5.31765e-07
TRIM28	GNGT2	0.834876	1.91333e-22	-0.449695	6.89135e-06	0	1.28457	9.71798e-19	6.66757e-05	0
DNMT1	PLEKHM3	0.460921	1.31443e-05	-0.530368	5.40253e-08	1.84253e-12	0.99129	0.00140555	1.06216e-06	1.26415e-09
RARA	PFKFB3	0.401472	0.000185315	-0.424992	2.41442e-05	1.2885e-08	0.826465	0.0109413	0.000193096	1.62026e-06
PPARG	BTG1	0.427684	6.13061e-05	-0.474228	1.79446e-06	3.13815e-10	0.901912	0.00473481	2.12256e-05	8.33884e-08
PPARG	KRT7	0.495259	2.24168e-06	-0.580711	1.29504e-09	5.9952e-15	1.07597	0.000329748	4.28271e-08	1.05338e-11
PPARG	RPS27A	0.415827	0.000102267	-0.591053	5.55135e-10	3.93019e-13	1.00688	0.00700412	2.05992e-08	3.51648e-10
PPARG	RPS3A	0.525137	4.08205e-07	-0.499148	4.0933e-07	2.47136e-13	1.02429	7.87779e-05	6.01583e-06	2.39085e-10
PPARG	NR3C2	0.504336	1.35908e-06	-0.458123	4.39167e-06	1.09861e-11	0.962459	0.000217251	4.54662e-05	5.4825e-09
PPARG	CD8A	0.412354	0.000118374	-0.497653	4.48775e-07	1.89283e-10	0.910007	0.00782316	6.50807e-06	5.55029e-08
PPARG	CD3D	0.409348	0.000134183	-0.445588	8.54658e-06	3.3601e-09	0.854937	0.00859599	8.0055e-05	5.57106e-07
PPARG	CD8B	0.424669	6.99516e-05	-0.426993	2.18913e-05	3.99613e-09	0.851662	0.00524164	0.00017773	6.39727e-07
PPARG	CCL5	0.435096	4.40906e-05	-0.479235	1.34585e-06	1.63059e-10	0.914331	0.00366614	1.66122e-05	4.92233e-08
PPARG	MARCKS	0.547468	1.02305e-07	-0.53567	3.75225e-08	4.21885e-15	1.08314	2.40836e-05	7.76993e-07	7.82383e-12
ARNTL	CD2AP	0.425093	6.86729e-05	-0.463399	3.29202e-06	6.34904e-10	0.888491	0.00516744	3.55777e-05	1.46913e-07
MEN1	SUMO3	0.451117	2.10525e-05	-0.406745	5.73593e-05	2.89371e-09	0.857862	0.00204694	0.000401291	4.94539e-07
BHLHE40	CHCHD4	0.425261	6.81703e-05	-0.438964	1.20245e-05	2.17272e-09	0.864225	0.00513828	0.000106973	3.93781e-07
SOX5	PAN2	0.429406	5.68267e-05	-0.493113	5.91822e-07	1.01342e-10	0.922519	0.00446484	8.2417e-06	3.34924e-08
SOX5	HNRNPA1	0.487321	3.43253e-06	-0.623737	3.10332e-11	2.22045e-16	1.11106	0.000469561	1.69656e-09	6.05413e-13
SOX5	PPA2	0.410628	0.000127227	-0.433353	1.59678e-05	5.71764e-09	0.843982	0.00825727	0.000136036	8.50545e-07
SOX5	SGSM2	0.696029	3.90459e-13	-0.588121	7.07982e-10	0	1.28415	3.51945e-10	2.54211e-08	0
SOX5	FAM193B	0.43497	4.43402e-05	-0.538575	3.06461e-08	4.84057e-12	0.973545	0.0036821	6.53087e-07	2.79988e-09
SOX5	ARHGAP39	0.554519	6.47022e-08	-0.583639	1.02196e-09	0	1.13816	1.62095e-05	3.4901e-08	0
SOX5	COMMD3	0.537216	1.95527e-07	-0.472211	2.01229e-06	5.96856e-13	1.00943	4.20459e-05	2.3402e-05	4.97909e-10
SOX5	MSI2	0.405777	0.000155495	-0.661273	7.25174e-13	2.22045e-15	1.06705	0.0096006	6.45009e-11	4.51206e-12
SOX5	GRHL3	0.477861	5.62538e-06	-0.510709	1.97978e-07	2.34945e-12	0.988569	0.000705293	3.23248e-06	1.54621e-09
SOX5	NDRG2	0.487042	3.48364e-06	-0.481512	1.17905e-06	7.98561e-12	0.968553	0.00047534	1.48411e-05	4.21988e-09
SOX5	CDK12	0.425167	6.84488e-05	-0.48636	8.86715e-07	1.84259e-10	0.911527	0.00515428	1.1639e-05	5.43054e-08
SOX5	RPL13	0.575888	1.50953e-08	-0.56046	6.26043e-09	0	1.13635	4.57008e-06	1.66678e-07	0
SOX5	RAB26	0.624368	3.66038e-10	-0.539998	2.77339e-08	0	1.16437	1.70405e-07	5.99368e-07	0
SOX5	ANKS3	0.584407	8.20444e-09	-0.518017	1.23336e-07	8.88178e-16	1.10242	2.67633e-06	2.15522e-06	2.05073e-12
SOX5	OTUD3	0.540971	1.54614e-07	-0.433974	1.54787e-05	4.3876e-12	0.974945	3.436e-05	0.0001325	2.58255e-09
SOX5	ZNF692	0.433821	4.66873e-05	-0.569319	3.18368e-09	6.57252e-13	1.00314	0.00383233	9.30416e-08	5.39628e-10
SOX5	RHNO1	0.420231	8.47519e-05	-0.660059	8.25678e-13	8.88178e-16	1.08029	0.00607056	7.22272e-11	2.05073e-12
SOX5	PPIH	0.813226	1.68622e-20	-0.403481	6.66126e-05	0	1.21671	6.00187e-17	0.000455307	0
SOX5	GTF2IRD2B	0.481598	4.6362e-06	-0.514195	1.58185e-07	1.50546e-12	0.995793	0.000601508	2.66688e-06	1.0691e-09
SOX5	C12orf76	0.418228	9.23391e-05	-0.619952	4.4087e-11	3.66374e-14	1.03818	0.00648119	2.30079e-09	4.83704e-11
SOX5	GOLGA8A	0.8278	8.85549e-22	-0.617787	5.37803e-11	0	1.44559	3.97259e-18	2.73375e-09	0
SOX5	CSTF3	0.42865	5.87551e-05	-0.454509	5.33539e-06	8.42017e-10	0.883159	0.00458119	5.3648e-05	1.84286e-07
SOX5	CRACR2B	0.49777	1.95476e-06	-0.643748	4.46821e-12	0	1.14152	0.000294301	3.14739e-10	0
SOX5	TRIM73	0.558691	4.90906e-08	-0.450181	6.7168e-06	5.24691e-13	1.00887	1.27603e-05	6.524e-05	4.47303e-10
SOX5	D2HGDH	0.447323	2.51646e-05	-0.562349	5.42868e-09	4.82725e-13	1.00967	0.00235938	1.47435e-07	4.17197e-10
SOX5	ACBD4	0.533776	2.41841e-07	-0.424377	2.48789e-05	1.18072e-11	0.958153	5.04182e-05	0.000198061	5.81515e-09
SOX5	WDR27	0.461679	1.26669e-05	-0.50999	2.0729e-07	6.35891e-12	0.971668	0.00136431	3.362e-06	3.50036e-09
SOX5	NOXA1	0.480186	4.98899e-06	-0.665055	4.82016e-13	0	1.14524	0.000639006	4.5156e-11	0
SOX5	SYCP2	0.579736	1.14856e-08	-0.542598	2.30813e-08	2.22045e-16	1.12233	3.59601e-06	5.11924e-07	6.05413e-13
SOX5	GTF2IRD2	0.55105	8.11708e-08	-0.549694	1.38708e-08	1.11022e-15	1.10074	1.9714e-05	3.30446e-07	2.48848e-12
SOX5	EME2	0.522303	4.83195e-07	-0.467265	2.65709e-06	2.12474e-12	0.989568	9.09196e-05	2.9648e-05	1.4227e-09
SOX5	DDX39B	0.47041	8.21639e-06	-0.498885	4.16024e-07	7.53264e-12	0.969295	0.000960499	6.1001e-06	4.02377e-09
SOX5	QTRT1	0.419954	8.57653e-05	-0.610062	1.07972e-10	7.28306e-14	1.03002	0.00612655	5.00004e-09	8.58745e-11
SOX5	GOLGA8B	0.706259	1.24534e-13	-0.610697	1.02038e-10	0	1.31696	1.24523e-10	4.76153e-09	0
SOX5	PLA2G4B	0.460837	1.31986e-05	-0.548618	1.49959e-08	5.52447e-13	1.00945	0.0014102	3.53334e-07	4.66882e-10
DDB2	KRTCAP2	0.401644	0.000184028	-0.45452	5.33247e-06	3.10838e-09	0.856164	0.0108841	5.36236e-05	5.23454e-07
DDB2	MTX1	0.499892	1.73955e-06	-0.549947	1.36182e-08	4.26326e-14	1.04984	0.000267027	3.25254e-07	5.48764e-11
CLOCK	EPC2	0.504269	1.36422e-06	-0.510042	2.06592e-07	4.78284e-13	1.01431	0.000217924	3.35235e-06	4.13966e-10
CLOCK	SHROOM3	0.404057	0.000166833	-0.548286	1.53605e-08	1.41287e-11	0.952343	0.010117	3.60698e-07	6.7293e-09
CLOCK	SHROOM2	0.436505	4.13754e-05	-0.428921	1.99077e-05	2.05213e-09	0.865427	0.00348877	0.000164006	3.76266e-07
CLOCK	RICTOR	0.415359	0.00010431	-0.444544	9.02354e-06	2.65877e-09	0.859903	0.00710891	8.38299e-05	4.62314e-07
CLOCK	DNAJC22	0.404509	0.000163777	-0.493967	5.61986e-07	3.44586e-10	0.898476	0.00997919	7.88558e-06	8.98763e-08
CLOCK	DDR1	0.405704	0.000155961	-0.422559	2.71762e-05	1.19041e-08	0.828262	0.00962199	0.000213428	1.52135e-06
CLOCK	CCDC183	0.41986	8.61119e-05	-0.409167	5.12814e-05	1.15162e-08	0.829027	0.00614568	0.000365032	1.48196e-06
ETS1	F2RL2	0.425132	6.85543e-05	-0.400336	7.68266e-05	1.34749e-08	0.825468	0.00516032	0.000513518	1.67882e-06
ETS1	SEMA4D	0.487867	3.33451e-06	-0.547184	1.66311e-08	1.13465e-13	1.03505	0.000458473	3.86143e-07	1.24476e-10
ETS1	DENND1C	0.42861	5.88582e-05	-0.410929	4.72442e-05	7.06109e-09	0.839539	0.00458718	0.000340647	1.00587e-06
LMO2	ACAD8	0.413111	0.000114678	-0.468349	2.50094e-06	8.87751e-10	0.88146	0.00763567	2.81605e-05	1.92315e-07
HEY2	LARP4	0.400334	0.000194036	-0.436975	1.33039e-05	7.74029e-09	0.83731	0.0113233	0.000116544	1.0817e-06
HEY2	UFSP1	0.528666	3.30193e-07	-0.4253	2.37836e-05	1.5431e-11	0.953967	6.5747e-05	0.00019065	7.22918e-09
BIN1	PNRC1	0.496057	2.14649e-06	-0.529757	5.63229e-08	2.21156e-13	1.02581	0.000318047	1.10072e-06	2.17994e-10
BIN1	TAGAP	0.424863	6.93623e-05	-0.427487	2.13663e-05	3.86675e-09	0.85235	0.00520772	0.000174117	6.23194e-07
BIN1	CCL5	0.417812	9.39933e-05	-0.482234	1.13034e-06	3.35996e-10	0.900046	0.00656935	1.43165e-05	8.81046e-08
KLF4	DMKN	0.403156	0.000173072	-0.423016	2.65803e-05	1.30817e-08	0.826172	0.0103978	0.000209466	1.63984e-06
LMX1B	HSPA12A	0.406579	0.000150449	-0.604991	1.68898e-10	2.36478e-13	1.01157	0.00936741	7.36313e-09	2.30472e-10
FOXP4	CAMK1D	0.588896	5.90781e-09	-0.422635	2.70763e-05	3.09974e-13	1.01153	2.00606e-06	0.000212767	2.8846e-10
STAT4	CD163	0.46758	9.46615e-06	-0.404472	6.36659e-05	1.4049e-09	0.872053	0.00107765	0.000438253	2.77794e-07
LEF1	ACVRL1	0.677893	2.64494e-12	-0.451246	6.34883e-06	0	1.12914	2.0072e-09	6.21928e-05	0
LEF1	PTPRG	0.482368	4.45373e-06	-0.456545	4.78259e-06	4.33384e-11	0.938913	0.000581926	4.88864e-05	1.68057e-08
LEF1	SH3KBP1	0.729383	7.78686e-15	-0.424459	2.47807e-05	0	1.15384	9.86942e-12	0.000197399	0
LEF1	DOCK11	0.421301	8.09401e-05	-0.418932	3.23625e-05	6.86065e-09	0.840233	0.00586139	0.000247407	9.82988e-07
LEF1	AFAP1L1	0.400626	0.000191767	-0.412868	4.31444e-05	2.32465e-08	0.813493	0.0112243	0.000315468	2.58605e-06
LEF1	NEXN	0.459272	1.42429e-05	-0.411402	4.62107e-05	1.53878e-09	0.870674	0.00149915	0.000334326	2.98891e-07
LEF1	CLMP	0.536469	2.04806e-07	-0.414061	4.07882e-05	1.74398e-11	0.95053	4.37399e-05	0.000300871	7.99047e-09
LEF1	RAB31	0.476137	6.14553e-06	-0.404939	6.23195e-05	8.80221e-10	0.881076	0.000757873	0.00043041	1.90983e-07
LEF1	BMP1	0.476585	6.00615e-06	-0.40195	7.14164e-05	9.93858e-10	0.878535	0.00074381	0.000482876	2.10512e-07
LEF1	NEGR1	0.5259	3.9e-07	-0.410899	4.73108e-05	3.94604e-11	0.936798	7.57604e-05	0.000341052	1.55609e-08
LEF1	PTPRM	0.465324	1.0588e-05	-0.471353	2.11238e-06	4.96208e-11	0.936677	0.0011802	2.43877e-05	1.87562e-08
LEF1	CCDC69	0.466658	9.91075e-06	-0.44706	7.91455e-06	1.72617e-10	0.913718	0.00111873	7.49986e-05	5.1536e-08
ETV6	STYX	0.421936	7.87526e-05	-0.50149	3.54076e-07	9.29954e-11	0.923426	0.00573999	5.31438e-06	3.12613e-08
ESR2	ALDH1A1	0.505809	1.25139e-06	-0.4283	2.05281e-05	5.18241e-11	0.934108	0.000202767	0.000168314	1.94375e-08
ESR2	CEP95	0.525218	4.0625e-07	-0.484871	9.68217e-07	6.05072e-13	1.01009	7.84629e-05	1.25453e-05	5.03785e-10
PML	FBXO32	0.411048	0.00012502	-0.453963	5.49376e-06	2.04618e-09	0.865011	0.00815101	5.50001e-05	3.75371e-07
MEIS1	TAF13	0.415847	0.000102177	-0.452698	5.87742e-06	1.73079e-09	0.868545	0.00699954	5.82482e-05	3.28241e-07
EAF1	XPC	0.535217	2.21301e-07	-0.469794	2.30627e-06	7.89369e-13	1.00501	4.67473e-05	2.62834e-05	6.28745e-10
NFIB	IRX6	0.419078	8.90452e-05	-0.40324	6.73483e-05	1.56137e-08	0.822319	0.00630381	0.000459538	1.88683e-06
NFIB	SDC2	0.46016	1.36409e-05	-0.403012	6.80512e-05	2.19782e-09	0.863172	0.00144784	0.000463578	3.97395e-07
ZEB1	PLA2R1	0.473647	6.97713e-06	-0.508728	2.24635e-07	3.41593e-12	0.982375	0.000840816	3.601e-06	2.10347e-09
ZEB1	NRG1	0.610697	1.11372e-09	-0.458961	4.19654e-06	5.9952e-15	1.06966	4.59366e-07	4.37409e-05	1.05338e-11
ZEB1	KRT86	0.508944	1.04833e-06	-0.617147	5.70175e-11	2.22045e-16	1.12609	0.000174761	2.87559e-09	6.05413e-13
ZEB1	COL8A2	0.780238	5.63221e-18	-0.437281	1.30994e-05	0	1.21752	1.27964e-14	0.000115024	0
ZEB1	MAML2	0.427351	6.22114e-05	-0.405152	6.17135e-05	9.77088e-09	0.832503	0.00478834	0.000426871	1.30109e-06
NR3C2	DCAF13	0.422405	7.71728e-05	-0.576144	1.86504e-09	7.87592e-13	0.998549	0.00565069	5.86572e-08	6.27546e-10
NR3C2	CEBPA	0.551692	7.78467e-08	-0.428122	2.07084e-05	3.02669e-12	0.979814	1.90153e-05	0.000169566	1.90427e-09
FLI1	CMTM7	0.454175	1.82042e-05	-0.499341	4.0448e-07	1.84854e-11	0.953516	0.00182336	5.95488e-06	8.37506e-09
FLI1	SEMA4D	0.596335	3.39008e-09	-0.472966	1.92798e-06	7.77156e-15	1.0693	1.22903e-06	2.2564e-05	1.31205e-11
TAL1	F2RL2	0.409255	0.000134701	-0.409672	5.00938e-05	1.82508e-08	0.818927	0.00862142	0.000357878	2.13512e-06
NFIA	USP1	0.470732	8.08468e-06	-0.404037	6.49459e-05	1.21927e-09	0.874768	0.000948044	0.000445671	2.47893e-07
MSX1	NADSYN1	0.450951	2.12177e-05	-0.486642	8.71998e-07	4.61822e-11	0.937593	0.00205989	1.1474e-05	1.76936e-08
MSX1	GPR39	0.403756	0.000168894	-0.500668	3.72609e-07	2.46702e-10	0.904424	0.0102104	5.55147e-06	6.86842e-08
KLF15	HIC1	0.470224	8.29356e-06	-0.460379	3.88467e-06	6.93861e-11	0.930604	0.000967831	4.09614e-05	2.46479e-08
KLF15	SGSH	0.441005	3.37128e-05	-0.490848	6.78431e-07	6.22717e-11	0.931853	0.00297301	9.26191e-06	2.25604e-08
KLF15	AFMID	0.430207	5.48468e-05	-0.431747	1.73022e-05	2.43294e-09	0.861954	0.0043438	0.000145624	4.30702e-07
KLF15	MAML2	0.413969	0.000110611	-0.420456	3.00787e-05	8.98662e-09	0.834426	0.0074317	0.000232571	1.2177e-06
ZNF219	POLL	0.537688	1.89875e-07	-0.424993	2.41434e-05	8.92175e-12	0.96268	4.09997e-05	0.00019309	4.62401e-09
ZNF219	ANKS3	0.634019	1.61432e-10	-0.422097	2.77903e-05	9.10383e-15	1.05612	8.19519e-08	0.000217504	1.4993e-11
ZNF219	GOLGA8A	0.538697	1.78292e-07	-0.416069	3.70923e-05	1.36129e-11	0.954767	3.8849e-05	0.000277664	6.53136e-09
ZNF219	DMAP1	0.521447	5.08273e-07	-0.435533	1.43104e-05	1.37459e-11	0.95698	9.48762e-05	0.000123971	6.58383e-09
ZNF219	DDX39B	0.574167	1.70379e-08	-0.413247	4.23827e-05	1.52256e-12	0.987414	5.07999e-06	0.000310768	1.07963e-09
ZNF219	QTRT1	0.430907	5.31695e-05	-0.432244	1.6879e-05	2.29519e-09	0.863151	0.00424024	0.000142595	4.11263e-07
ZNF219	PLA2G4B	0.462863	1.19532e-05	-0.481396	1.18704e-06	3.22706e-11	0.944258	0.00130187	1.4927e-05	1.32107e-08
SF1	CFL1	0.449955	2.22397e-05	-0.478343	1.41712e-06	7.78593e-11	0.928298	0.00213866	1.73591e-05	2.70662e-08
SF1	PPP1R14B	0.458442	1.48275e-05	-0.670165	2.75001e-13	0	1.12861	0.00154846	2.76607e-11	0
SF1	COX8A	0.423065	7.49984e-05	-0.666093	4.305e-13	4.44089e-16	1.08916	0.00552889	4.09019e-11	1.12262e-12
SF1	FAM89B	0.493627	2.44903e-06	-0.485152	9.52351e-07	4.34053e-12	0.978779	0.000354864	1.23693e-05	2.5593e-09
ZEB2	COL8A2	0.433152	4.81077e-05	-0.518219	1.21714e-07	1.90716e-11	0.951371	0.00392347	2.13098e-06	8.59222e-09
ZEB2	CXCR6	0.434952	4.4377e-05	-0.444603	8.99581e-06	1.0178e-09	0.879555	0.00368443	8.36125e-05	2.1455e-07
ZEB2	TSHZ2	0.404772	0.000162028	-0.425347	2.37292e-05	1.0914e-08	0.830119	0.00989958	0.000190284	1.42024e-06
ZEB2	MAML2	0.413736	0.000111701	-0.461744	3.60541e-06	1.2113e-09	0.87548	0.00748697	3.84373e-05	2.46568e-07
ZEB2	CARD11	0.473237	7.1237e-06	-0.412584	4.3723e-05	7.0527e-10	0.885821	0.000855367	0.000319046	1.59827e-07
ZNF274	AKT1S1	0.44803	2.43457e-05	-0.572695	2.44739e-09	2.22489e-13	1.02072	0.0022984	7.41468e-08	2.19127e-10
CEBPB	ALS2CL	0.532352	2.63892e-07	-0.425348	2.37282e-05	1.224e-11	0.9577	5.43159e-05	0.000190277	5.98855e-09
STAT5B	AIF1	0.497304	2.00517e-06	-0.445356	8.65057e-06	3.392e-11	0.942661	0.000300652	8.08806e-05	1.3752e-08
STAT5B	LST1	0.485236	3.83224e-06	-0.471124	2.13982e-06	1.62153e-11	0.95636	0.000514127	2.46582e-05	7.53252e-09
NR2C2	EIF6	0.411508	0.000122643	-0.418131	3.36252e-05	1.12066e-08	0.829639	0.00803429	0.000255557	1.45012e-06
JUN	ATP6AP2	0.419196	8.85992e-05	-0.457709	4.49127e-06	1.14065e-09	0.876905	0.00627985	4.63393e-05	2.35081e-07
DMAP1	LSM10	0.569677	2.32916e-08	-0.56797	3.53338e-09	0	1.13765	6.67483e-06	1.01785e-07	0
PPARA	PGAP1	0.486232	3.6361e-06	-0.462061	3.54331e-06	2.55691e-11	0.948292	0.000492276	3.78745e-05	1.09239e-08
TEAD1	ZNF521	0.507018	1.16901e-06	-0.440741	1.09796e-05	2.46645e-11	0.947759	0.000191514	9.90246e-05	1.06076e-08
MAFK	PLXNA4	0.453994	1.83622e-05	-0.478913	1.37118e-06	6.05798e-11	0.932906	0.00183596	1.6878e-05	2.20578e-08
RXRB	HSPA1L	0.487733	3.3582e-06	-0.51697	1.32082e-07	8.65752e-13	1.0047	0.000461139	2.2856e-06	6.77951e-10
NR1H3	SMAD6	-0.416878	9.78066e-05	0.685036	5.03363e-14	0	-1.10191	0.00677241	6.26e-12	0
POU2F2	MARVELD2	-0.414406	0.000108595	0.413863	4.11711e-05	1.19393e-08	-0.828269	0.00732965	0.00030326	1.52503e-06
TFE3	BYSL	-0.425632	6.70753e-05	0.54114	2.55897e-08	6.91269e-12	-0.966772	0.00507474	5.59351e-07	3.75051e-09
GLI2	THOC1	-0.433928	4.64643e-05	0.611022	9.91207e-11	2.88658e-14	-1.04495	0.00381808	4.64366e-09	3.95704e-11
GLI2	OSGEP	-0.417498	9.52602e-05	0.448166	7.46893e-06	2.00516e-09	-0.865664	0.0066376	7.13941e-05	3.69363e-07
GLI2	ARVCF	-0.407315	0.000145959	0.487971	8.05799e-07	4.16055e-10	-0.895286	0.00915605	1.07267e-05	1.04665e-07
GLI2	PABPN1	-0.410079	0.000130169	0.412322	4.42631e-05	1.55983e-08	-0.822401	0.00840128	0.000322369	1.88543e-06
GLI2	HSF4	-0.440434	3.46065e-05	0.547762	1.5952e-08	1.94733e-12	-0.988196	0.00303418	3.72593e-07	1.32333e-09
GLI2	FBXO44	-0.491926	2.68428e-06	0.449436	6.98615e-06	3.70539e-11	-0.941363	0.000383091	6.74537e-05	1.47833e-08
GLI2	DPH7	-0.423215	7.45139e-05	0.423897	2.54669e-05	4.96227e-09	-0.847112	0.00550135	0.000202009	7.59977e-07
GLI2	PRSS53	-0.419457	8.76137e-05	0.455702	5.00471e-06	1.2475e-09	-0.875159	0.0062274	5.08093e-05	2.52496e-07
GLI2	PPP2R3B	-0.445754	2.70744e-05	0.469227	2.38097e-06	1.60924e-10	-0.914981	0.00250049	2.70072e-05	4.87071e-08
GLI2	CDK10	-0.41158	0.000122271	0.401664	7.23493e-05	2.35193e-08	-0.813244	0.00801524	0.000488198	2.61028e-06
GLI2	KIAA0895L	-0.426015	6.5961e-05	0.403479	6.66206e-05	1.12214e-08	-0.829494	0.00500957	0.000455353	1.45159e-06
GLI2	DDX39B	-0.423333	7.41336e-05	0.46103	3.74912e-06	7.83966e-10	-0.884363	0.00548003	3.97397e-05	1.73983e-07
GLI2	COX20	-0.469215	8.72394e-06	0.467252	2.65897e-06	5.02292e-11	-0.936468	0.00100861	2.9666e-05	1.89451e-08
GLI2	TNFRSF25	-0.415868	0.00010209	0.490638	6.87062e-07	2.34013e-10	-0.906505	0.00699526	9.36203e-06	6.5847e-08
GLI2	PLA2G4B	-0.420214	8.48128e-05	0.526405	7.06644e-08	2.33376e-11	-0.946619	0.00607388	1.33685e-06	1.01407e-08
GLI3	TRPV6	-0.402156	0.000180248	0.538865	3.00298e-08	2.82547e-11	-0.941021	0.0107165	6.41834e-07	1.18518e-08
GATA3	KRT7	-0.498049	1.92504e-06	0.460218	3.91905e-06	1.42037e-11	-0.958267	0.00029056	4.12685e-05	6.75895e-09
GATA3	TRPV6	-0.415064	0.000105622	0.644321	4.21807e-12	5.77316e-15	-1.05938	0.00717715	2.99336e-10	1.0205e-11
GATA3	TMEM51	-0.416926	9.76062e-05	0.4521	6.06752e-06	1.69296e-09	-0.869026	0.00676175	5.9844e-05	3.22505e-07
GATA3	MARCKS	-0.411172	0.000124373	0.622993	3.32617e-11	4.39648e-14	-1.03417	0.00811907	1.80186e-09	5.62873e-11
FOXM1	CDH11	-0.443048	3.06906e-05	0.424087	2.52332e-05	1.87973e-09	-0.867135	0.00276057	0.000200438	3.50744e-07
IRF3	FOXA1	-0.410925	0.000125662	0.502845	3.25423e-07	1.5189e-10	-0.913771	0.00818199	4.9445e-06	4.64712e-08
IRF3	MAPKBP1	-0.445492	2.74065e-05	0.617169	5.69076e-11	8.43769e-15	-1.06266	0.00252482	2.87082e-09	1.40582e-11
IRF3	MED12	-0.423666	7.30688e-05	0.543469	2.16966e-08	6.63625e-12	-0.967135	0.00542005	4.85387e-07	3.62709e-09
IRF3	TRRAP	-0.40863	0.000138242	0.499666	3.96436e-07	2.04198e-10	-0.908296	0.00879094	5.85315e-06	5.89983e-08
STAT5A	RNF208	-0.429165	5.74331e-05	0.468348	2.5011e-06	3.98447e-10	-0.897514	0.00450108	2.81619e-05	1.0106e-07
SIX1	MRAS	-0.436221	4.19107e-05	0.847567	1.69499e-26	0	-1.28379	0.00352413	5.18797e-23	0
CLOCK	BOLA3	-0.445125	2.78785e-05	0.448409	7.37414e-06	5.00459e-10	-0.893534	0.00255891	7.06245e-05	1.21394e-07
LMO2	BCOR	-0.549457	8.99963e-08	0.416338	3.66231e-05	6.74527e-12	-0.965795	2.15523e-05	0.000274692	3.67658e-09
LEF1	GRTP1	-0.408728	0.000137679	0.447737	7.63903e-06	3.11339e-09	-0.856465	0.00876365	7.27742e-05	5.24116e-07
LEF1	SPIRE2	-0.474416	6.70972e-06	0.440291	1.12362e-05	1.61762e-10	-0.914706	0.000814288	0.000100986	4.89048e-08
ERG	FAM72B	-0.42106	8.17851e-05	0.431463	1.75496e-05	3.8302e-09	-0.852522	0.00590787	0.000147384	6.18504e-07
ZEB2	LCORL	-0.401992	0.000181454	0.500467	3.77281e-07	2.72486e-10	-0.902459	0.0107707	5.61083e-06	7.44226e-08
