## Supplementary Table S4 for "Architecture and topologies of gene regulatory networks associated with breast cancer, adjacent normal, and normal tissues"

### Sheet: Table_S3_LumA_switching_gene_pa
molecule.X	molecule.Y	r1	p1	r2	p2	p..difference.	X.r1.r2.	lfdr..in.cond..1.	lfdr..in.cond..2.	lfdr..difference.
TEAD3	PDZD2	0.430895	3.58203e-27	-0.478956	1.36778e-06	0	0.909851	2.57149e-25	1.72999e-05	0
MLXIPL	TRMU	0.432375	2.28571e-27	-0.436177	1.38527e-05	4.44089e-16	0.868552	1.66398e-25	0.000123552	1.26998e-13
HDAC9	TRMU	0.517958	1.91493e-40	-0.425847	2.31567e-05	0	0.943804	3.15446e-38	0.000190816	0
HDAC9	DNAH7	0.405601	5.54232e-24	-0.403832	6.55565e-05	5.06262e-14	0.809433	3.11972e-22	0.000459363	8.39158e-12
HDAC9	TRIM46	0.50836	8.69895e-39	-0.469347	2.36499e-06	0	0.977707	1.30412e-36	2.75689e-05	0
HDAC9	DCDC1	0.440736	1.73158e-28	-0.442428	1.00674e-05	0	0.883164	1.36534e-26	9.42919e-05	0
HDAC9	DENND1B	0.479535	4.093e-34	-0.425347	2.37292e-05	0	0.904882	4.6654e-32	0.000194793	0
FOXP3	MFNG	0.541869	8.23184e-45	-0.434045	1.54235e-05	0	0.975913	1.70961e-42	0.000135314	0
FOXP3	GRAP	0.474362	2.53837e-33	-0.417773	3.42048e-05	0	0.892135	2.75505e-31	0.000265332	0
FOXP3	SLFN11	0.412561	7.81394e-25	-0.43949	1.1706e-05	1.33227e-15	0.852051	4.70515e-23	0.000107148	3.41197e-13
SPI1	P3H2	0.437506	4.73167e-28	-0.463441	3.28446e-06	0	0.900947	3.61555e-26	3.64427e-05	0
KLF6	LAMA2	0.487974	1.94891e-35	-0.41333	4.22159e-05	0	0.901304	2.40645e-33	0.000316897	0
TP63	SPARCL1	0.403665	9.48098e-24	-0.420714	2.97076e-05	1.4877e-14	0.824379	5.23819e-22	0.000235531	2.86852e-12
TP63	SYN2	0.497023	6.76766e-37	-0.445711	8.49219e-06	0	0.942734	9.10513e-35	8.16357e-05	0
GLI2	CDKL1	0.498726	3.5561e-37	-0.435767	1.41423e-05	0	0.934493	4.85963e-35	0.000125731	0
GLI2	TLDC2	0.442895	8.78912e-29	-0.404178	6.45274e-05	2.22045e-15	0.847073	7.07526e-27	0.000453275	5.3694e-13
GLI2	MLYCD	0.406562	4.2403e-24	-0.579146	1.46832e-09	0	0.985709	2.40928e-22	4.95555e-08	0
GLI2	CARD6	0.534668	1.85114e-43	-0.454881	5.23027e-06	0	0.989548	3.58746e-41	5.41089e-05	0
GLI2	PDZD2	0.585826	8.0898e-54	-0.424792	2.4381e-05	0	1.01062	2.63344e-51	0.000199309	0
GLI2	TLR4	0.450946	6.71702e-30	-0.478865	1.37495e-06	0	0.929811	5.83563e-28	1.73771e-05	0
GLI2	FOXO1	0.636946	3.44351e-66	-0.469008	2.41033e-06	0	1.10595	1.96472e-63	2.8016e-05	0
GLI2	TGFBR2	0.458664	5.34724e-31	-0.450968	6.44303e-06	0	0.909632	5.00318e-29	6.45895e-05	0
GLI2	ABCA1	0.431203	3.26325e-27	-0.400895	7.49107e-05	7.77156e-15	0.832098	2.34943e-25	0.000514014	1.62181e-12
GLI2	CLMP	0.473345	3.61979e-33	-0.428563	2.02632e-05	0	0.901908	3.89175e-31	0.000170479	0
GLI2	WDR81	0.472229	5.33831e-33	-0.419137	3.20462e-05	0	0.891365	5.67985e-31	0.000251099	0
GLI2	TLN2	0.505781	2.37627e-38	-0.503044	3.21419e-07	0	1.00882	3.47687e-36	5.0362e-06	0
GLI2	PTPRM	0.533504	3.04032e-43	-0.520742	1.03092e-07	0	1.05425	5.8211e-41	1.90529e-06	0
GLI2	SYNE3	0.494575	1.69626e-36	-0.427398	2.14603e-05	0	0.921973	2.22973e-34	0.000178948	0
GLI2	TEAD1	0.49688	7.14321e-37	-0.407366	5.5741e-05	0	0.904245	9.59759e-35	0.000400627	0
GLI2	KCNRG	0.404428	7.67496e-24	-0.498948	4.14398e-07	0	0.903377	4.27033e-22	6.25737e-06	0
GLI2	ITSN1	0.559915	2.3975e-48	-0.425387	2.36836e-05	0	0.985302	5.96628e-46	0.000194476	0
MEF2C	SUN2	0.408356	2.56646e-24	-0.414472	4.00058e-05	1.70974e-14	0.822827	1.4842e-22	0.000302846	3.24142e-12
GRHL2	ARMC1	0.45173	5.21015e-30	-0.50106	3.63668e-07	0	0.952789	4.56038e-28	5.59635e-06	0
GRHL2	CENPE	0.425048	2.06858e-26	-0.454687	5.285e-06	2.22045e-16	0.879735	1.40416e-24	5.4589e-05	6.73856e-14
GRHL2	MTDH	0.47485	2.13914e-33	-0.60641	1.49135e-10	0	1.08126	2.33211e-31	6.89419e-09	0
GRHL2	RMND5A	0.414417	4.59961e-25	-0.515535	1.45019e-07	0	0.929952	2.81928e-23	2.55097e-06	0
GRHL2	LETM1	0.418691	1.33945e-25	-0.470189	2.25569e-06	0	0.888879	8.55765e-24	2.64798e-05	0
GRHL2	CCNE2	0.453094	3.34286e-30	-0.496182	4.91083e-07	0	0.949276	2.96506e-28	7.23187e-06	0
GRHL2	ZNF34	0.44369	6.8397e-29	-0.466382	2.79103e-06	0	0.910072	5.54888e-27	3.17369e-05	0
TFAP2C	AURKA	0.441921	1.19423e-28	-0.442924	9.81291e-06	0	0.884845	9.52633e-27	9.22736e-05	0
TFAP2C	RAB22A	0.411865	9.52649e-25	-0.494343	5.49286e-07	0	0.906208	5.6973e-23	7.95588e-06	0
TFAP2C	ZBTB46	0.430228	4.38377e-27	-0.538403	3.10175e-08	0	0.96863	3.12637e-25	6.8131e-07	0
TFAP2C	TACC1	0.419968	9.2326e-26	-0.617759	5.39179e-11	0	1.03773	5.97049e-24	2.85917e-09	0
MZF1	CDKL1	0.4898	9.97332e-36	-0.407915	5.43435e-05	0	0.897715	1.2531e-33	0.000392142	0
MZF1	MLYCD	0.514972	6.3593e-40	-0.403252	6.73115e-05	0	0.918224	1.01679e-37	0.000469683	0
SOX10	SPARCL1	0.45669	1.02799e-30	-0.521294	9.93979e-08	0	0.977983	9.43589e-29	1.84675e-06	0
SOX10	SYN2	0.555229	2.08321e-47	-0.525881	7.31995e-08	0	1.08111	4.94548e-45	1.42106e-06	0
SOX10	S100B	0.498785	3.47687e-37	-0.420619	2.98438e-05	0	0.919404	4.75378e-35	0.000236445	0
SOX10	CYYR1	0.408127	2.73642e-24	-0.42236	2.74388e-05	9.10383e-15	0.830488	1.57889e-22	0.000220239	1.86341e-12
SOX10	A2M	0.550559	1.73678e-46	-0.476324	1.59176e-06	0	1.02688	3.93163e-44	1.96836e-05	0
NFAT5	SLC7A6OS	0.539401	2.41255e-44	-0.469533	2.34034e-06	0	1.00893	4.8928e-42	2.73244e-05	0
NFAT5	SLC7A6	0.539125	2.71911e-44	-0.472412	1.98958e-06	0	1.01154	5.4988e-42	2.37972e-05	0
NFAT5	MLYCD	0.693786	5.12231e-83	-0.405131	6.17754e-05	0	1.09892	5.79912e-80	0.000436924	0
NFAT5	ANGPTL1	0.492182	4.13555e-36	-0.404995	6.21603e-05	0	0.897177	5.31442e-34	0.000439212	0
NFAT5	FOXO1	0.500429	1.86135e-37	-0.438149	1.25343e-05	0	0.938577	2.58697e-35	0.000113536	0
NFAT5	PTPRM	0.421537	5.83338e-26	-0.439692	1.15859e-05	6.66134e-16	0.861228	3.82936e-24	0.000106218	1.83232e-13
NFAT5	SYNE3	0.469576	1.33556e-32	-0.422954	2.6661e-05	0	0.89253	1.38522e-30	0.000214942	0
NFAT5	KCNRG	0.538973	2.90425e-44	-0.405466	6.08337e-05	0	0.944439	5.86449e-42	0.000431298	0
UBTF	KCNRG	0.532589	4.48364e-43	-0.448005	7.53217e-06	0	0.980595	8.50821e-41	7.374e-05	0
BACH2	SLC16A7	0.424994	2.10242e-26	-0.445241	8.70236e-06	2.22045e-16	0.870235	1.42632e-24	8.33438e-05	6.73856e-14
BACH2	MDFIC	0.426269	1.43851e-26	-0.512889	1.72112e-07	0	0.939158	9.87842e-25	2.95322e-06	0
BACH2	SIT1	0.743032	3.88334e-101	-0.400522	7.61848e-05	0	1.14355	8.45267e-98	0.000521337	0
BACH2	ACVRL1	0.403285	1.05297e-23	-0.421919	2.80309e-05	1.39888e-14	0.825203	5.79547e-22	0.000224242	2.71771e-12
BACH2	SH3KBP1	0.62943	3.17442e-64	-0.427817	2.10224e-05	0	1.05725	1.66293e-61	0.000175856	0
BACH2	NOTCH1	0.485236	5.28269e-35	-0.433796	1.56169e-05	0	0.919032	6.36078e-33	0.000136752	0
BACH2	BANK1	0.84683	7.09499e-158	-0.49181	6.40291e-07	0	1.33864	7.55177e-154	9.06693e-06	0
BACH2	GAB3	0.554722	2.62688e-47	-0.463017	3.36202e-06	0	1.01774	6.20547e-45	3.71716e-05	0
BACH2	ZEB2	0.459012	4.76295e-31	-0.431605	1.74254e-05	0	0.890618	4.47139e-29	0.000150046	0
BACH2	FOXN2	0.528718	2.29182e-42	-0.483828	1.02952e-06	0	1.01255	4.1862e-40	1.3586e-05	0
BACH2	LRRC8C	0.540393	1.56732e-44	-0.409537	5.04087e-05	0	0.94993	3.20824e-42	0.00036803	0
BACH2	SLFN11	0.447861	1.81405e-29	-0.425578	2.34631e-05	2.22045e-16	0.873439	1.53039e-27	0.000192941	6.73856e-14
BACH2	ABCD2	0.550647	1.66912e-46	-0.403301	6.7163e-05	0	0.953948	3.78215e-44	0.000468817	0
BACH2	ANXA2R	0.457628	7.53858e-31	-0.407513	5.53626e-05	4.44089e-16	0.865141	6.98184e-29	0.000398337	1.26998e-13
BACH2	GIMAP7	0.571023	1.24021e-50	-0.4581	4.39705e-06	0	1.02912	3.462e-48	4.66921e-05	0
BACH2	GNG2	0.651201	4.53366e-70	-0.453446	5.64746e-06	0	1.10465	3.05074e-67	5.77506e-05	0
BACH2	GIMAP1	0.438575	3.39678e-28	-0.465988	2.85271e-06	0	0.904563	2.62252e-26	3.23329e-05	0
BACH2	LIX1L	0.539569	2.24251e-44	-0.433437	1.59007e-05	0	0.973007	4.55546e-42	0.000138855	0
EPAS1	BOC	0.513393	1.19408e-39	-0.429257	1.95805e-05	0	0.942649	1.88058e-37	0.000165607	0
EPAS1	RGMA	0.418006	1.63407e-25	-0.470022	2.27694e-06	0	0.888028	1.03685e-23	2.6692e-05	0
EPAS1	MAML2	0.487047	2.73396e-35	-0.441096	1.07818e-05	0	0.928143	3.34669e-33	9.99321e-05	0
KDM5B	CDC73	0.595724	4.83717e-56	-0.474435	1.77333e-06	0	1.07016	1.74948e-53	2.15776e-05	0
KDM5B	RPS6KC1	0.597393	2.00559e-56	-0.607838	1.31511e-10	0	1.20523	7.38127e-54	6.18359e-09	0
KDM5B	SDHC	0.468741	1.77978e-32	-0.53266	4.61834e-08	0	1.0014	1.83203e-30	9.58084e-07	0
KDM5B	GALNT2	0.450795	7.05381e-30	-0.650738	2.19441e-12	0	1.10153	6.1197e-28	1.77687e-10	0
KDM5B	FAM189B	0.402577	1.27986e-23	-0.424648	2.45525e-05	1.17684e-14	0.827225	6.99558e-22	0.000200487	2.33577e-12
KDM5B	SLC25A44	0.483342	1.04738e-34	-0.618151	5.2021e-11	0	1.10149	1.23823e-32	2.77165e-09	0
KDM5B	ZNF281	0.48181	1.81639e-34	-0.482805	1.09318e-06	0	0.964615	2.11546e-32	1.42967e-05	0
KDM5B	PYGO2	0.485047	5.65726e-35	-0.40534	6.11847e-05	0	0.890387	6.79936e-33	0.000433399	0
KDM5B	RABIF	0.453561	2.86994e-30	-0.676225	1.39315e-13	0	1.12979	2.55715e-28	1.60843e-11	0
PLAGL1	TGFBR2	0.637794	2.05079e-66	-0.404397	6.38841e-05	0	1.04219	1.18083e-63	0.000449461	0
KLF9	ARHGEF40	0.414035	5.13064e-25	-0.413369	4.21404e-05	1.17684e-14	0.827404	3.13323e-23	0.00031642	2.33577e-12
BCL11A	CFP	0.501872	1.07221e-37	-0.413149	4.25776e-05	0	0.915021	1.51081e-35	0.000319181	0
BCL11A	GMFG	0.480112	3.33264e-34	-0.568779	3.31941e-09	0	1.04889	3.81965e-32	1.00011e-07	0
BCL11A	ETS1	0.489337	1.18254e-35	-0.536283	3.59574e-08	0	1.02562	1.47912e-33	7.73365e-07	0
BCL11A	SH3KBP1	0.449731	9.94468e-30	-0.607912	1.30657e-10	0	1.05764	8.5405e-28	6.14908e-09	0
BCL11A	DOCK11	0.402306	1.37877e-23	-0.620732	4.10271e-11	0	1.02304	7.51629e-22	2.25681e-09	0
BCL11A	FLI1	0.517973	1.90339e-40	-0.536504	3.54112e-08	0	1.05448	3.13599e-38	7.63283e-07	0
BCL11A	MBNL1	0.493572	2.46727e-36	-0.473383	1.88288e-06	0	0.966954	3.21106e-34	2.27065e-05	0
BCL11A	BANK1	0.628634	5.09127e-64	-0.505562	2.74476e-07	0	1.1342	2.64402e-61	4.40151e-06	0
BCL11A	GRAP	0.506377	1.88539e-38	-0.464543	3.09052e-06	0	0.97092	2.77473e-36	3.46077e-05	0
BCL11A	GAB3	0.488357	1.69386e-35	-0.620984	4.00826e-11	0	1.10934	2.0994e-33	2.2117e-09	0
BCL11A	DNASE1L3	0.410997	1.21842e-24	-0.425318	2.37628e-05	5.55112e-15	0.836316	7.22678e-23	0.000195027	1.20636e-12
BCL11A	ABCD2	0.409468	1.87705e-24	-0.441159	1.0747e-05	1.55431e-15	0.850627	1.09731e-22	9.96576e-05	3.91238e-13
BCL11A	GIMAP7	0.526916	4.86293e-42	-0.521865	9.5706e-08	0	1.04878	8.73141e-40	1.78771e-06	0
BCL11A	SLC9A9	0.483727	9.1169e-35	-0.464161	3.15653e-06	0	0.947888	1.0817e-32	3.52355e-05	0
BCL11A	CCDC69	0.441824	1.23125e-28	-0.578933	1.49362e-09	0	1.02076	9.8129e-27	5.02922e-08	0
BCL11A	GIMAP1	0.416339	2.64675e-25	-0.547938	1.57507e-08	0	0.964277	1.65297e-23	3.80985e-07	0
NR1D1	ORMDL3	0.446082	3.20177e-29	-0.407815	5.45962e-05	1.11022e-15	0.853897	2.6558e-27	0.000393682	2.89889e-13
IRF3	RRAS	0.454813	1.90575e-30	-0.470857	2.17233e-06	0	0.92567	1.71846e-28	2.56441e-05	0
IRF3	CD72	0.435844	7.9036e-28	-0.498484	4.26412e-07	0	0.934329	5.94444e-26	6.41211e-06	0
IRF3	NDUFA3	0.449797	9.73538e-30	-0.457848	4.45753e-06	0	0.907645	8.36603e-28	4.72375e-05	0
IRF3	TRABD2A	0.404696	7.12674e-24	-0.411968	4.50028e-05	2.81997e-14	0.816664	3.97548e-22	0.000334433	5.02591e-12
RARA	ORMDL3	0.501232	1.36991e-37	-0.464619	3.07762e-06	0	0.965851	1.91911e-35	3.44851e-05	0
ETS1	DENND1C	0.419204	1.15382e-25	-0.410929	4.72442e-05	9.32587e-15	0.830132	7.40666e-24	0.000348483	1.90289e-12
BIN1	CD8A	0.436595	6.27117e-28	-0.481843	1.15645e-06	0	0.918438	4.75039e-26	1.4999e-05	0
BIN1	TAGAP	0.541072	1.16589e-44	-0.427487	2.13663e-05	0	0.968559	2.40298e-42	0.000178285	0
BIN1	CD3D	0.495111	1.38807e-36	-0.441633	1.04884e-05	0	0.936744	1.8338e-34	9.76224e-05	0
BIN1	CCL5	0.483391	1.02915e-34	-0.482234	1.13034e-06	0	0.965625	1.2173e-32	1.47099e-05	0
ETV6	FRMD4A	0.424543	2.40303e-26	-0.538556	3.0687e-08	0	0.963099	1.6232e-24	6.75056e-07	0
NR1I3	CREB3L4	0.491154	6.05282e-36	-0.58236	1.13365e-09	0	1.07351	7.70394e-34	3.96568e-08	0
NR1I3	KLHDC9	0.606252	1.7131e-58	-0.623538	3.16129e-11	0	1.22979	6.93976e-56	1.80072e-09	0
NR1I3	DYNLRB2	0.535109	1.53317e-43	-0.467598	2.60822e-06	0	1.00271	2.98433e-41	2.99599e-05	0
NR1I3	RAB24	0.467516	2.70834e-32	-0.458204	4.37251e-06	0	0.92572	2.75592e-30	4.64707e-05	0
NR1I3	GOLT1A	0.59824	1.2798e-56	-0.506346	2.61226e-07	0	1.10459	4.75307e-54	4.21925e-06	0
NR1I3	RABEP2	0.494433	1.78915e-36	-0.424012	2.5325e-05	0	0.918445	2.34898e-34	0.000205806	0
NR1I3	STAP2	0.417189	2.07018e-25	-0.546262	1.77712e-08	0	0.963451	1.30326e-23	4.22543e-07	0
NR1I3	SYNE4	0.440494	1.8677e-28	-0.57395	2.21777e-09	0	1.01444	1.46908e-26	7.06846e-08	0
NR1I3	NOXA1	0.425795	1.6566e-26	-0.594604	4.1219e-10	0	1.0204	1.13251e-24	1.65785e-08	0
NR1I3	FANK1	0.498274	4.22016e-37	-0.555537	9.03878e-09	0	1.05381	5.74393e-35	2.36508e-07	0
NR1I3	EFNA4	0.469905	1.19281e-32	-0.479412	1.33211e-06	0	0.949317	1.24089e-30	1.69152e-05	0
ZEB1	PLA2R1	0.453907	2.56362e-30	-0.508728	2.24635e-07	0	0.962635	2.2917e-28	3.70859e-06	0
ZEB1	COL8A2	0.594847	7.67133e-56	-0.437281	1.30994e-05	0	1.03213	2.74765e-53	0.000117845	0
ZEB1	MAML2	0.647541	4.70611e-69	-0.405152	6.17135e-05	0	1.05269	3.03749e-66	0.000436554	0
FOXO1	PLA2R1	0.470907	8.43839e-33	-0.414669	3.96345e-05	0	0.885576	8.86435e-31	0.000300471	0
FOXO1	RASA2	0.460147	3.26443e-31	-0.536681	3.49764e-08	0	0.996828	3.09764e-29	7.55237e-07	0
FOXO1	PLXDC1	0.585928	7.67967e-54	-0.448084	7.50118e-06	0	1.03401	2.5025e-51	7.34807e-05	0
FOXO1	GEM	0.439826	2.30136e-28	-0.419374	3.16831e-05	6.66134e-16	0.8592	1.79833e-26	0.000248696	1.83232e-13
FOXO1	JAM3	0.507637	1.15402e-38	-0.402332	7.01902e-05	0	0.909968	1.71781e-36	0.000486579	0
FOXO1	PRNP	0.504155	4.45804e-38	-0.421933	2.8011e-05	0	0.926088	6.42177e-36	0.000224108	0
FOXO1	TSHZ2	0.607965	6.70294e-59	-0.57244	2.49685e-09	0	1.1804	2.76816e-56	7.82635e-08	0
FOXO1	FLRT2	0.545381	1.75424e-45	-0.417664	3.43831e-05	0	0.963045	3.77303e-43	0.000266496	0
FOXO1	ZFP36L1	0.444439	5.39682e-29	-0.544164	2.0648e-08	0	0.988603	4.40894e-27	4.80573e-07	0
FOXO1	ZNF521	0.480452	2.95173e-34	-0.49291	5.99126e-07	0	0.973363	3.39469e-32	8.5665e-06	0
FOXO1	MICAL3	0.440453	1.89163e-28	-0.55492	9.46089e-09	0	0.995373	1.48739e-26	2.45994e-07	0
FLI1	IL34	0.493167	2.86852e-36	-0.405323	6.12317e-05	0	0.89849	3.71985e-34	0.000433678	0
ZNF219	ANKS3	0.41291	7.07553e-25	-0.422097	2.77903e-05	6.21725e-15	0.835007	4.27441e-23	0.000222622	1.33235e-12
ZNF219	DDX39B	0.451421	5.75928e-30	-0.413247	4.23827e-05	4.44089e-16	0.864667	5.02546e-28	0.000317943	1.26998e-13
ZEB2	JMJD1C	0.625042	4.20865e-63	-0.441604	1.05039e-05	0	1.06665	2.09867e-60	9.77455e-05	0
ZEB2	CXCR6	0.504712	3.59526e-38	-0.444603	8.99581e-06	0	0.949315	5.20619e-36	8.57192e-05	0
ZEB2	CHD2	0.434712	1.11924e-27	-0.59266	4.85387e-10	0	1.02737	8.3286e-26	1.90906e-08	0
ZEB2	TSHZ2	0.476112	1.37352e-33	-0.425347	2.37292e-05	0	0.90146	1.51541e-31	0.000194793	0
ZEB2	MAML2	0.694157	3.86204e-83	-0.461744	3.60541e-06	0	1.1559	4.39165e-80	3.94427e-05	0
ZEB2	TET3	0.457014	9.23591e-31	-0.473405	1.88047e-06	0	0.930419	8.50342e-29	2.26813e-05	0
ZEB2	ANKRD36B	0.506519	1.78433e-38	-0.440171	1.13053e-05	0	0.946689	2.62912e-36	0.00010403	0
ZEB2	SFMBT2	0.484494	6.91131e-35	-0.533421	4.38292e-08	0	1.01791	8.26075e-33	9.16133e-07	0
CHD2	SYNE3	0.483462	1.00283e-34	-0.634345	1.13033e-11	0	1.11781	1.18688e-32	7.38641e-10	0
PBX1	KCNRG	0.589349	1.33462e-54	-0.475776	1.64248e-06	0	1.06513	4.50983e-52	2.02153e-05	0
YBX1	SLC25A44	-0.402013	1.49462e-23	0.504253	2.97998e-07	0	-0.906265	8.12405e-22	4.72139e-06	0
TFE3	DTYMK	-0.403352	1.03363e-23	0.595989	3.66611e-10	0	-0.999341	5.69306e-22	1.49813e-08	0
GRHL2	RPL34	-0.408852	2.23263e-24	0.458872	4.21684e-06	4.44089e-16	-0.867724	1.29728e-22	4.50583e-05	1.26998e-13
GRHL2	RPS27A	-0.424361	2.5364e-26	0.552404	1.13836e-08	0	-0.976765	1.71048e-24	2.88308e-07	0
ABL1	CHMP4B	-0.4956	1.15587e-36	0.406363	5.8377e-05	0	-0.901963	1.53382e-34	0.000416573	0
NR1I3	NOTCH1	-0.419856	9.53935e-26	0.436461	1.36548e-05	8.88178e-16	-0.856317	6.16205e-24	0.000122058	2.37297e-13
NR1I3	TGFBR2	-0.407466	3.29348e-24	0.525871	7.32462e-08	0	-0.933337	1.88805e-22	1.42183e-06	0
NR1I3	TEAD1	-0.442597	9.65518e-29	0.501441	3.55151e-07	0	-0.944038	7.75031e-27	5.48411e-06	0
FOXO1	AIFM1	-0.488166	1.81673e-35	0.537733	3.25049e-08	0	-1.0259	2.24756e-33	7.09246e-07	0
FOXO1	CPT2	-0.439875	2.26629e-28	0.602865	2.0326e-10	0	-1.04274	1.77169e-26	9.00565e-09	0
FOXO1	PSMD4	-0.405292	6.03857e-24	0.413832	4.12306e-05	2.30926e-14	-0.819125	3.38862e-22	0.000310658	4.22016e-12
FOXO1	ECI1	-0.443479	7.31023e-29	0.46676	2.73297e-06	0	-0.910239	5.91785e-27	3.11743e-05	0
FOXO1	ING2	-0.408076	2.77627e-24	0.479546	1.32181e-06	0	-0.887622	1.60101e-22	1.68046e-05	0
FOXO1	UFSP1	-0.441185	1.50444e-28	0.630223	1.6812e-11	0	-1.07141	1.19137e-26	1.0421e-09	0
FOXO1	CDKN2AIPNL	-0.459048	4.70734e-31	0.524043	8.27895e-08	0	-0.983091	4.42069e-29	1.57905e-06	0
FOXO1	NDUFA7	-0.486202	3.72e-35	0.481319	1.19238e-06	0	-0.96752	4.51756e-33	1.53943e-05	0
ZEB2	UFSP1	-0.412055	9.02494e-25	0.43462	1.49838e-05	2.22045e-15	-0.846675	5.40686e-23	0.000132048	5.3694e-13
PPARA	NDUFA7	-0.42676	1.24242e-26	0.521706	9.67168e-08	0	-0.948466	8.5722e-25	1.80383e-06	0
TEAD1	CDKN2AIPNL	-0.427113	1.11793e-26	0.486695	8.69289e-07	0	-0.913808	7.7388e-25	1.17635e-05	0
