## Supplementary Table S5 for "Architecture and topologies of gene regulatory networks associated with breast cancer, adjacent normal, and normal tissues"

### Sheet: Table_S4_LumB_switching_gene_pa
molecule.X	molecule.Y	r1	p1	r2	p2	p..difference.	X.r1.r2.	lfdr..in.cond..1.	lfdr..in.cond..2.	lfdr..difference.
SNAI2	RASAL2	0.446021	1.63697e-11	-0.40954	5.04017e-05	5.97744e-13	0.855561	2.4826e-09	0.000358481	1.31436e-10
SNAI2	RUSC2	0.543218	2.75184e-17	-0.401596	7.25705e-05	4.44089e-16	0.944815	8.78581e-15	0.000487794	2.49901e-13
RUNX3	NR1H3	0.597919	1.86927e-21	-0.542338	2.35103e-08	0	1.14026	9.10066e-19	5.1718e-07	0
RUNX3	ACSL4	0.538876	5.47974e-17	-0.402307	7.02694e-05	4.44089e-16	0.941183	1.69196e-14	0.00047469	2.49901e-13
RUNX3	RASGRP2	0.672143	1.44131e-28	-0.437707	1.28187e-05	0	1.10985	1.32535e-25	0.000112501	0
RUNX3	ICAM3	0.584551	2.30802e-20	-0.481863	1.1551e-06	0	1.06641	1.01026e-17	1.4518e-05	0
RUNX3	APBB1IP	0.782022	5.71397e-44	-0.593009	4.71382e-10	0	1.37503	1.80877e-40	1.78188e-08	0
RUNX3	SLC1A3	0.555425	3.76055e-18	-0.513447	1.66024e-07	0	1.06887	1.31774e-15	2.76594e-06	0
RUNX3	JAK2	0.486776	1.03111e-13	-0.422972	2.66378e-05	9.99201e-15	0.909748	2.14627e-11	0.000209069	3.85749e-12
RUNX3	MFNG	0.758217	6.09822e-40	-0.548093	1.55752e-08	0	1.30631	1.42255e-36	3.62954e-07	0
RUNX3	LYL1	0.512878	2.77077e-15	-0.488106	7.99336e-07	0	1.00098	7.02494e-13	1.06046e-05	0
RUNX3	CARD8	0.547202	1.45002e-17	-0.482438	1.11693e-06	0	1.02964	4.7753e-15	1.4108e-05	0
RUNX3	RASSF4	0.807577	6.69774e-49	-0.43123	1.77543e-05	0	1.23881	3.01634e-45	0.000148297	0
RUNX3	IL18R1	0.78704	6.95943e-45	-0.444774	8.91625e-06	0	1.23181	2.35759e-41	8.26645e-05	0
RUNX3	HSD11B1	0.457271	4.31917e-12	-0.433335	1.59822e-05	4.70735e-14	0.890606	7.15221e-10	0.000135641	1.4743e-11
RUNX3	TNFRSF8	0.623294	1.13126e-23	-0.446774	8.03382e-06	0	1.07007	6.78093e-21	7.56593e-05	0
RUNX3	OPTN	0.444962	1.85124e-11	-0.470644	2.19862e-06	6.88338e-15	0.915605	2.78396e-09	2.51242e-05	2.78898e-12
RUNX3	S1PR4	0.87781	1.87065e-67	-0.519694	1.1047e-07	0	1.3975	2.88189e-63	1.951e-06	0
RUNX3	FAM78A	0.842124	6.94719e-57	-0.431215	1.77671e-05	0	1.27334	5.38834e-53	0.000148388	0
RUNX3	RFTN1	0.610732	1.50175e-22	-0.493996	5.61006e-07	0	1.10473	8.11134e-20	7.83816e-06	0
RUNX3	MGAT1	0.402532	1.82512e-09	-0.505548	2.74704e-07	9.76996e-15	0.90808	1.92874e-07	4.25753e-06	3.78169e-12
RUNX3	CARD6	0.416389	4.36938e-10	-0.542722	2.28792e-08	2.22045e-16	0.95911	5.19849e-08	5.0524e-07	1.33377e-13
RUNX3	GIMAP4	0.838582	5.56791e-56	-0.439489	1.17068e-05	0	1.27807	4.06319e-52	0.00010417	0
RUNX3	MDFIC	0.408026	1.04359e-09	-0.592295	5.00464e-10	0	1.00032	1.15695e-07	1.87665e-08	0
RUNX3	STX11	0.583322	2.89109e-20	-0.428916	1.99129e-05	0	1.01224	1.25342e-17	0.000163429	0
RUNX3	GYPC	0.459469	3.31025e-12	-0.498638	4.22403e-07	2.22045e-16	0.958107	5.57826e-10	6.15201e-06	1.33377e-13
RUNX3	TLR4	0.494585	3.6087e-14	-0.486336	8.87934e-07	0	0.980921	7.97503e-12	1.16001e-05	0
RUNX3	KLRG1	0.668377	3.70814e-28	-0.462755	3.41065e-06	0	1.13113	3.28739e-25	3.65149e-05	0
RUNX3	SH3BGRL3	0.409195	9.25313e-10	-0.488796	7.67139e-07	2.37588e-14	0.897991	1.03593e-07	1.02392e-05	8.17333e-12
RUNX3	SH3KBP1	0.617241	3.9901e-23	-0.63112	1.54281e-11	0	1.24836	2.2736e-20	9.23504e-10	0
RUNX3	DOCK11	0.619553	2.47333e-23	-0.605653	1.59382e-10	0	1.22521	1.43622e-20	6.98347e-09	0
RUNX3	CCDC82	0.487518	9.34296e-14	-0.447288	7.82086e-06	1.33227e-15	0.934806	1.95558e-11	7.39521e-05	6.64405e-13
RUNX3	BANK1	0.720114	2.22051e-34	-0.557757	7.66472e-09	0	1.27787	3.30864e-31	1.97249e-07	0
RUNX3	FMNL2	0.462907	2.17481e-12	-0.526655	6.94836e-08	0	0.989562	3.76465e-10	1.31071e-06	0
RUNX3	CD1D	0.530597	1.98282e-16	-0.401128	7.41264e-05	1.33227e-15	0.931725	5.75324e-14	0.000496591	6.64405e-13
RUNX3	GAB3	0.870494	4.90154e-65	-0.585862	8.52471e-10	0	1.45636	6.49713e-61	2.97223e-08	0
RUNX3	TNFAIP8L2	0.710373	4.19128e-33	-0.401448	7.306e-05	0	1.11182	5.63528e-30	0.000490569	0
RUNX3	TGFBR2	0.410664	7.95033e-10	-0.535385	3.82705e-08	4.44089e-16	0.946049	9.01375e-08	7.8588e-07	2.49901e-13
RUNX3	MLKL	0.602882	7.13436e-22	-0.407273	5.5979e-05	0	1.01016	3.61336e-19	0.000391755	0
RUNX3	VAMP5	0.43401	6.44053e-11	-0.48059	1.24409e-06	7.10543e-15	0.914599	8.87241e-09	1.54645e-05	2.86731e-12
RUNX3	PTAFR	0.616747	4.41767e-23	-0.465013	3.01134e-06	0	1.08176	2.5072e-20	3.2844e-05	0
RUNX3	ZEB2	0.539168	5.23301e-17	-0.599153	2.79973e-10	0	1.13832	1.61926e-14	1.13609e-08	0
RUNX3	FOXN2	0.442758	2.38755e-11	-0.595652	3.77236e-10	0	1.03841	3.52872e-09	1.46985e-08	0
RUNX3	LRRC8C	0.50491	8.63699e-15	-0.412887	4.31055e-05	4.88498e-15	0.917796	2.06315e-12	0.000314126	2.06859e-12
RUNX3	GIMAP7	0.776462	5.52221e-43	-0.426831	2.20658e-05	0	1.20329	1.62221e-39	0.000178264	0
RUNX3	GNG2	0.641836	1.99452e-25	-0.555852	8.83014e-09	0	1.19769	1.3959e-22	2.22767e-07	0
RUNX3	TRABD2A	0.413389	5.98726e-10	-0.477899	1.45382e-06	4.13003e-14	0.891289	6.94699e-08	1.76598e-05	1.31744e-11
RUNX3	ACSL5	0.440264	3.17756e-11	-0.428581	2.02446e-05	2.36255e-13	0.868845	4.60455e-09	0.000165726	5.92169e-11
RUNX3	CCDC69	0.684181	6.38655e-30	-0.576579	1.80183e-09	0	1.26076	6.60764e-27	5.66721e-08	0
RUNX3	GIMAP1	0.686276	3.6562e-30	-0.412206	4.4504e-05	0	1.09848	3.85962e-27	0.000322716	0
RUNX3	LIX1L	0.410585	8.01531e-10	-0.420031	3.07006e-05	3.4257e-12	0.830616	9.0822e-08	0.000235761	5.85066e-10
NR1H3	FAS	0.410386	8.18195e-10	-0.470551	2.21015e-06	9.08162e-14	0.880937	9.25556e-08	2.52367e-05	2.59895e-11
NR1H3	PTPN6	0.417504	3.88349e-10	-0.44672	8.05666e-06	3.25295e-13	0.864224	4.66569e-08	7.58424e-05	7.79786e-11
NR1H3	SCPEP1	0.401354	2.05486e-09	-0.505694	2.72189e-07	1.06581e-14	0.907048	2.14941e-07	4.22422e-06	4.07763e-12
NR1H3	HAPLN3	0.500295	1.64636e-14	-0.44853	7.32742e-06	4.44089e-16	0.948825	3.79854e-12	6.99678e-05	2.49901e-13
NR1H3	SEMA4D	0.457443	4.23063e-12	-0.537077	3.40249e-08	0	0.99452	7.01512e-10	7.10423e-07	0
HOXC8	SLC25A37	0.433372	6.91589e-11	-0.460825	3.79132e-06	3.57492e-14	0.894197	9.47718e-09	3.9954e-05	1.16274e-11
HOXC8	RPL13	0.497735	2.34477e-14	-0.475764	1.64366e-06	0	0.973499	5.30788e-12	1.96072e-05	0
HOXC8	FOXO6	0.402024	1.92102e-09	-0.472601	1.96828e-06	1.40998e-13	0.874625	2.021e-07	2.28621e-05	3.79679e-11
HDAC9	SRP54	0.524545	4.96553e-16	-0.573947	2.21826e-09	0	1.09849	1.37659e-13	6.77984e-08	0
FOXP3	MFNG	0.613035	9.4292e-23	-0.434045	1.54235e-05	0	1.04708	5.19149e-20	0.000131607	0
FOXP3	OPTN	0.451455	8.65372e-12	-0.413014	4.28493e-05	3.15747e-13	0.864469	1.36905e-09	0.000312554	7.60021e-11
FOXP3	MGAT1	0.439772	3.36073e-11	-0.416255	3.67675e-05	5.86642e-13	0.856027	4.85207e-09	0.000274612	1.29342e-10
FOXP3	KLRG1	0.54331	2.71187e-17	-0.413032	4.28116e-05	2.22045e-16	0.956342	8.66465e-15	0.000312325	1.33377e-13
FOXP3	ZEB2	0.544232	2.33964e-17	-0.405246	6.14504e-05	2.22045e-16	0.949478	7.52877e-15	0.000423868	1.33377e-13
FOXP3	SLFN11	0.400884	2.15403e-09	-0.43949	1.1706e-05	1.71929e-12	0.840374	2.24395e-07	0.000104165	3.24749e-10
YBX1	RLF	0.410254	8.2948e-10	-0.427946	2.08884e-05	2.03748e-12	0.8382	9.37175e-08	0.00017018	3.7559e-10
YBX1	ATAD3B	0.437457	4.37095e-11	-0.435142	1.45954e-05	1.80522e-13	0.872599	6.19382e-09	0.000125592	4.69448e-11
SPI1	GABBR1	0.451731	8.37516e-12	-0.428544	2.02815e-05	1.01696e-13	0.880276	1.32784e-09	0.000165983	2.86536e-11
KLF6	TMBIM1	0.445065	1.82927e-11	-0.420314	3.02856e-05	3.00648e-13	0.865379	2.75305e-09	0.000233065	7.28771e-11
MEF2A	AP3S2	0.546836	1.53853e-17	-0.445605	8.53925e-06	0	0.992441	5.05229e-15	7.96826e-05	0
TFE3	HDAC6	0.411621	7.199e-10	-0.489961	7.15506e-07	1.79856e-14	0.901582	8.2299e-08	9.64796e-06	6.42039e-12
TP63	AKR1C1	0.448427	1.23618e-11	-0.452729	5.86754e-06	2.13163e-14	0.901156	1.91063e-09	5.79303e-05	7.43917e-12
GLI2	SRPX2	0.439646	3.4095e-11	-0.442925	9.81269e-06	8.65974e-14	0.882571	4.91785e-09	8.96642e-05	2.49544e-11
GLI2	RGCC	0.40659	1.2089e-09	-0.47396	1.82199e-06	9.19265e-14	0.880551	1.32337e-07	2.14052e-05	2.62631e-11
GLI2	SLC39A14	0.424365	1.86204e-10	-0.403601	6.62504e-05	4.07163e-12	0.827966	2.37005e-08	0.000451659	6.78165e-10
GLI2	CAV2	0.498421	2.13341e-14	-0.408403	5.31308e-05	1.15463e-14	0.906824	4.85443e-12	0.000374816	4.37116e-12
GLI2	AOC3	0.413793	5.73985e-10	-0.432165	1.69457e-05	1.19305e-12	0.845958	6.68255e-08	0.000142544	2.37698e-10
GLI2	CARD6	0.428634	1.16868e-10	-0.454881	5.23027e-06	7.9714e-14	0.883515	1.54034e-08	5.25351e-05	2.32302e-11
GLI2	PDZD2	0.431331	8.67869e-11	-0.424792	2.4381e-05	5.88196e-13	0.856123	1.16958e-08	0.000193972	1.29637e-10
GLI2	TMBIM1	0.402816	1.77353e-09	-0.474477	1.76916e-06	1.15463e-13	0.877293	1.87922e-07	2.0875e-05	3.19778e-11
GLI2	DOCK11	0.424154	1.90512e-10	-0.449397	7.00063e-06	1.66311e-13	0.873551	2.42066e-08	6.73035e-05	4.3747e-11
GLI2	FOXO1	0.586465	1.62185e-20	-0.469008	2.41033e-06	0	1.05547	7.21375e-18	2.71719e-05	0
GLI2	MRAS	0.572478	2.02651e-19	-0.431612	1.74192e-05	0	1.00409	8.07539e-17	0.000145922	0
GLI2	TGFBR2	0.509779	4.32646e-15	-0.450968	6.44303e-06	2.22045e-16	0.960747	1.07155e-12	6.27219e-05	1.33377e-13
GLI2	CLMP	0.530799	1.92214e-16	-0.428563	2.02632e-05	2.22045e-16	0.959362	5.58466e-14	0.000165856	1.33377e-13
GLI2	PTPRM	0.449581	1.07953e-11	-0.520742	1.03092e-07	0	0.970323	1.6834e-09	1.83873e-06	0
GLI2	TEAD1	0.405602	1.3371e-09	-0.407366	5.5741e-05	1.10816e-11	0.812968	1.45108e-07	0.000390338	1.59149e-09
GLI2	PARVA	0.403278	1.69274e-09	-0.477052	1.52654e-06	9.17044e-14	0.88033	1.80054e-07	1.84105e-05	2.6208e-11
TP73	ZNF367	0.49662	2.73276e-14	-0.407926	5.43165e-05	1.37668e-14	0.904546	6.13247e-12	0.000381884	5.09217e-12
RFX3	ZSCAN22	0.404156	1.54882e-09	-0.456507	4.79241e-06	4.05009e-13	0.860663	1.66012e-07	4.87707e-05	9.4086e-11
GRHL2	POP1	0.513418	2.56251e-15	-0.454294	5.39743e-06	0	0.967712	6.52365e-13	5.39587e-05	0
GRHL2	ARMC1	0.466301	1.43015e-12	-0.50106	3.63668e-07	0	0.967361	2.54266e-10	5.41277e-06	0
GRHL2	NUDCD1	0.458762	3.60659e-12	-0.433062	1.62026e-05	4.28546e-14	0.891824	6.04466e-10	0.000137222	1.36043e-11
GRHL2	EFR3A	0.504998	8.52983e-15	-0.411287	4.64613e-05	5.32907e-15	0.916285	2.03898e-12	0.000334692	2.23265e-12
GRHL2	CLOCK	0.400842	2.16315e-09	-0.494375	5.4822e-07	2.77556e-14	0.895218	2.25259e-07	7.68522e-06	9.34525e-12
GRHL2	DSCC1	0.461516	2.57916e-12	-0.431017	1.79435e-05	4.04121e-14	0.892533	4.4176e-10	0.00014963	1.29326e-11
GRHL2	DERL1	0.409434	9.02823e-10	-0.666984	3.90515e-13	0	1.07642	1.01279e-07	3.76825e-11	0
GRHL2	MTDH	0.561071	1.45643e-18	-0.60641	1.49135e-10	0	1.16748	5.32022e-16	6.59287e-09	0
GRHL2	ATP6V1C1	0.468941	1.02881e-12	-0.46223	3.51044e-06	1.9984e-15	0.931172	1.86607e-10	3.74206e-05	9.48902e-13
GRHL2	OSGIN2	0.525876	4.06385e-16	-0.405159	6.16955e-05	1.33227e-15	0.931035	1.13762e-13	0.000425303	6.64405e-13
GRHL2	PTK2	0.490361	6.38899e-14	-0.44612	8.31299e-06	1.33227e-15	0.936481	1.36721e-11	7.7887e-05	6.64405e-13
GRHL2	MAF1	0.425774	1.59784e-10	-0.419765	3.1095e-05	1.23479e-12	0.845539	2.05754e-08	0.000238316	2.44869e-10
GRHL2	ZNF696	0.483224	1.64781e-13	-0.43209	1.70094e-05	6.66134e-15	0.915314	3.33667e-11	0.000143	2.71135e-12
GRHL2	SLC52A2	0.412569	6.52233e-10	-0.557691	7.7028e-09	0	0.97026	7.51501e-08	1.98088e-07	0
GRHL2	ANKRD46	0.469839	9.19212e-13	-0.458938	4.20181e-06	2.44249e-15	0.928777	1.67898e-10	4.36063e-05	1.13083e-12
GRHL2	C8orf76	0.415379	4.8598e-10	-0.541023	2.5801e-08	2.22045e-16	0.956403	5.73413e-08	5.60178e-07	1.33377e-13
ABL1	DOLPP1	0.459615	3.2519e-12	-0.427485	2.13685e-05	6.06182e-14	0.8871	5.48609e-10	0.000173492	1.83473e-11
MZF1	CHMP2A	0.412401	6.63797e-10	-0.557053	8.07729e-09	0	0.969454	7.63755e-08	2.06354e-07	0
MZF1	LRRC34	0.43919	3.59102e-11	-0.500035	3.87512e-07	8.88178e-16	0.939225	5.16074e-09	5.71486e-06	4.63998e-13
PATZ1	UBE2L3	0.46493	1.69493e-12	-0.719739	6.28437e-16	0	1.18467	2.98053e-10	1.34303e-13	0
KLF5	TMTC4	0.445083	1.82549e-11	-0.403978	6.51213e-05	9.37916e-13	0.84906	2.74783e-09	0.000445143	1.93473e-10
KLF5	MCF2L	0.413111	6.16423e-10	-0.404346	6.40339e-05	8.24341e-12	0.817457	7.13465e-08	0.00043887	1.23715e-09
ZNF423	TMPRSS3	0.651632	2.1076e-26	-0.61987	4.4421e-11	0	1.2715	1.60766e-23	2.31089e-09	0
ZNF423	PRKCI	0.722988	9.11077e-35	-0.526396	7.07076e-08	0	1.24938	1.40242e-31	1.33049e-06	0
GATA3	LDB3	0.444957	1.85234e-11	-0.448867	7.19887e-06	3.73035e-14	0.893823	2.78546e-09	6.89232e-05	1.20664e-11
GATA3	EPB42	0.444737	1.90012e-11	-0.538057	3.17759e-08	0	0.982794	2.85207e-09	6.69915e-07	0
HDAC5	TUBG1	0.463408	2.04508e-12	-0.683087	6.32433e-14	0	1.14649	3.55345e-10	7.68641e-12	0
HDAC5	PSMC3IP	0.470402	8.56343e-13	-0.557795	7.64277e-09	0	1.0282	1.57106e-10	1.96767e-07	0
HDAC5	G6PC3	0.546963	1.50714e-17	-0.69837	1.00582e-14	0	1.24533	4.95447e-15	1.5356e-12	0
HDAC5	MRPL24	0.40899	9.45065e-10	-0.59322	4.63091e-10	0	1.00221	1.05629e-07	1.75493e-08	0
HDAC5	NKIRAS2	0.400569	2.22313e-09	-0.541406	2.51131e-08	4.44089e-16	0.941975	2.30944e-07	5.47295e-07	2.49901e-13
HDAC5	CCDC43	0.551987	6.64092e-18	-0.574881	2.06088e-09	0	1.12687	2.26821e-15	6.36393e-08	0
HLF	CNR1	0.408026	1.04359e-09	-0.433605	1.57679e-05	1.60028e-12	0.84163	1.15695e-07	0.000134098	3.05575e-10
BACH2	GIMAP4	0.522467	6.7771e-16	-0.443868	9.34534e-06	0	0.966335	1.84879e-13	8.6029e-05	0
BACH2	MDFIC	0.458752	3.61108e-12	-0.512889	1.72112e-07	0	0.971641	6.05159e-10	2.85276e-06	0
BACH2	ACVRL1	0.434399	6.16616e-11	-0.421919	2.80309e-05	5.79092e-13	0.856318	8.52167e-09	0.000218286	1.27894e-10
BACH2	SH3KBP1	0.586236	1.69182e-20	-0.427817	2.10224e-05	0	1.01405	7.51215e-18	0.000171107	0
BACH2	BANK1	0.73127	6.55991e-36	-0.49181	6.40291e-07	0	1.22308	1.10927e-32	8.77504e-06	0
BACH2	ST3GAL2	0.422046	2.39168e-10	-0.50636	2.60995e-07	1.9984e-15	0.928406	2.98368e-08	4.0749e-06	9.48902e-13
BACH2	GAB3	0.613543	8.50447e-23	-0.463017	3.36202e-06	0	1.07656	4.69821e-20	3.60712e-05	0
BACH2	ZEB2	0.567411	4.9128e-19	-0.431605	1.74254e-05	0	0.999016	1.88406e-16	0.000145965	0
BACH2	LRRC8C	0.438345	3.95281e-11	-0.409537	5.04087e-05	1.03428e-12	0.847882	5.64107e-09	0.000358522	2.10289e-10
BACH2	CD248	0.417833	3.7502e-10	-0.405932	5.9545e-05	5.41989e-12	0.823765	4.51809e-08	0.000412755	8.65405e-10
BACH2	GIMAP7	0.541208	3.79013e-17	-0.4581	4.39705e-06	0	0.999308	1.19131e-14	4.5325e-05	0
BACH2	GNG2	0.707059	1.1078e-32	-0.453446	5.64746e-06	0	1.16051	1.44052e-29	5.60755e-05	0
BACH2	GIMAP1	0.499171	1.92349e-14	-0.465988	2.85271e-06	2.22045e-16	0.965159	4.40199e-12	3.13665e-05	1.33377e-13
BACH2	LIX1L	0.578456	6.98879e-20	-0.433437	1.59007e-05	0	1.01189	2.91848e-17	0.000135058	0
KAT2B	NUP210	0.411946	6.95933e-10	-0.504056	3.01686e-07	5.55112e-15	0.916003	7.9782e-08	4.61276e-06	2.31325e-12
KAT2B	ETV5	0.504767	8.81178e-15	-0.441173	1.07391e-05	4.44089e-16	0.94594	2.10274e-12	9.68044e-05	2.49901e-13
HDAC1	PPP1R3D	0.401659	1.99275e-09	-0.410596	4.79829e-05	1.15954e-11	0.812256	2.08986e-07	0.000343925	1.65368e-09
KDM5B	CDC73	0.507515	5.97458e-15	-0.474435	1.77333e-06	0	0.981951	1.45439e-12	2.09165e-05	0
KDM5B	RPS6KC1	0.468777	1.05012e-12	-0.607838	1.31511e-10	0	1.07662	1.90223e-10	5.91341e-09	0
KDM5B	ZNF281	0.46312	2.11877e-12	-0.482805	1.09318e-06	6.66134e-16	0.945925	3.67346e-10	1.38517e-05	3.59376e-13
KDM5B	RABIF	0.482172	1.89145e-13	-0.676225	1.39315e-13	0	1.1584	3.79925e-11	1.53337e-11	0
PLAGL1	TGFBR2	0.76553	3.96972e-41	-0.404397	6.38841e-05	0	1.16993	1.01463e-37	0.000438009	0
PLAGL1	NNMT	0.419997	2.97874e-10	-0.415491	3.81241e-05	2.4647e-12	0.835488	3.65357e-08	0.00028315	4.41717e-10
BCL11A	CACNA1A	0.478884	2.90088e-13	-0.444098	9.23465e-06	3.77476e-15	0.922982	5.68266e-11	8.51624e-05	1.65386e-12
NR2C1	ARL1	0.401785	1.96781e-09	-0.464882	3.03313e-06	2.56906e-13	0.866667	2.066e-07	3.3046e-05	6.36319e-11
TBX2	STK26	0.484074	1.47383e-13	-0.437277	1.31018e-05	4.21885e-15	0.921351	3.00397e-11	0.000114601	1.82146e-12
NR1D1	ORMDL3	0.481752	1.99821e-13	-0.407815	5.45962e-05	4.59632e-14	0.889567	4.00098e-11	0.000383552	1.44438e-11
STAT5A	GABBR1	0.40919	9.25776e-10	-0.459372	4.1037e-06	2.3026e-13	0.868563	1.0364e-07	4.27372e-05	5.79111e-11
SIX1	SERPINB5	0.409418	9.04252e-10	-0.519463	1.12168e-07	1.77636e-15	0.928881	1.0143e-07	1.97664e-06	8.55748e-13
SIX1	VAMP2	0.411746	7.10582e-10	-0.403985	6.50982e-05	9.23728e-12	0.815731	8.13223e-08	0.000445009	1.36304e-09
FOXA1	EPB42	0.42816	1.23115e-10	-0.436099	1.39072e-05	3.29292e-13	0.864259	1.61649e-08	0.000120543	7.87824e-11
RARA	ORMDL3	0.480275	2.42204e-13	-0.464619	3.07762e-06	6.66134e-16	0.944894	4.79431e-11	3.34573e-05	3.59376e-13
THAP1	MAPK15	0.407984	1.04813e-09	-0.408624	5.25902e-05	8.72857e-12	0.816607	1.16163e-07	0.000371576	1.29891e-09
SOX5	DCDC1	0.479688	2.61411e-13	-0.519091	1.14941e-07	0	0.998779	5.15194e-11	2.01841e-06	0
SOX5	ESRRG	0.46432	1.82752e-12	-0.41481	3.93724e-05	1.06359e-13	0.87913	3.19859e-10	0.00029099	2.97951e-11
CLOCK	MAPKBP1	0.410735	7.89218e-10	-0.431733	1.73145e-05	1.51612e-12	0.842468	8.95355e-08	0.00014518	2.91742e-10
CLOCK	CDS1	0.487059	9.93143e-14	-0.586174	8.30926e-10	0	1.07323	2.07222e-11	2.90736e-08	0
ETS1	SEMA4D	0.573574	1.66989e-19	-0.547184	1.66311e-08	0	1.12076	6.70873e-17	3.83961e-07	0
ETS1	DENND1C	0.432547	7.58189e-11	-0.410929	4.72442e-05	1.41354e-12	0.843476	1.03181e-08	0.000339454	2.74837e-10
KLF4	NPAS2	0.425278	1.68638e-10	-0.416195	3.68726e-05	1.63403e-12	0.841473	2.16241e-08	0.00027528	3.10987e-10
KLF4	C9orf152	0.510799	3.7385e-15	-0.489465	7.37063e-07	0	1.00026	9.3321e-13	9.89582e-06	0
SMAD4	TXNL4A	0.451622	8.48374e-12	-0.407484	5.5438e-05	4.5941e-13	0.859106	1.34408e-09	0.000388537	1.04844e-10
NR1I3	F11R	0.517924	1.32806e-15	-0.443214	9.66693e-06	2.22045e-16	0.961138	3.50272e-13	8.85353e-05	1.33377e-13
NR1I3	TSHZ2	0.520398	9.2177e-16	-0.609408	1.14441e-10	0	1.12981	2.47609e-13	5.24322e-09	0
EAF1	HDAC11	0.533791	1.21236e-16	-0.48455	9.86708e-07	0	1.01834	3.60328e-14	1.26929e-05	0
ZEB1	PLA2R1	0.432267	7.82157e-11	-0.508728	2.24635e-07	6.66134e-16	0.940996	1.06205e-08	3.58368e-06	3.59376e-13
ZEB1	COL8A2	0.723182	8.57418e-35	-0.437281	1.30994e-05	0	1.16046	1.32268e-31	0.000114583	0
ZEB1	PRNP	0.423383	2.07068e-10	-0.457629	4.51063e-06	9.50351e-14	0.881012	2.6132e-08	4.63186e-05	2.70277e-11
ZEB1	MAML2	0.65995	2.92566e-27	-0.405152	6.17135e-05	0	1.0651	2.40338e-24	0.000425408	0
FOXO1	COL8A2	0.407381	1.11489e-09	-0.45837	4.3333e-06	2.81775e-13	0.865751	1.22917e-07	4.47652e-05	6.89189e-11
FOXO1	FLRT2	0.456888	4.52347e-12	-0.417664	3.43831e-05	1.51879e-13	0.874552	7.46848e-10	0.000259467	4.04765e-11
NR3C2	NAA20	0.419513	3.13689e-10	-0.41209	4.47471e-05	3.20655e-12	0.831603	3.83202e-08	0.000324207	5.52965e-10
FLI1	SEMA4D	0.550959	7.86328e-18	-0.472966	1.92798e-06	0	1.02392	2.66361e-15	2.24617e-05	0
ZBTB7B	RUSC1	0.472251	6.78102e-13	-0.470608	2.20304e-06	6.66134e-16	0.942859	1.2621e-10	2.51675e-05	3.59376e-13
TAL1	SYCP2	0.697658	1.62331e-31	-0.50822	2.32017e-07	0	1.20588	1.91886e-28	3.68433e-06	0
TAL1	ZNF334	0.744028	9.35772e-38	-0.54774	1.59774e-08	0	1.29177	1.83474e-34	3.70988e-07	0
ZNF219	ANKS3	0.406971	1.16268e-09	-0.422097	2.77903e-05	3.79341e-12	0.829069	1.27706e-07	0.000216703	6.38428e-10
ZEB2	COL8A2	0.483359	1.61889e-13	-0.518219	1.21714e-07	0	1.00158	3.28129e-11	2.11987e-06	0
ZEB2	CXCR6	0.441565	2.73819e-11	-0.444603	8.99581e-06	6.63913e-14	0.886168	4.00927e-09	8.329e-05	1.98542e-11
ZEB2	MAML2	0.603019	6.94591e-22	-0.461744	3.60541e-06	0	1.06476	3.52156e-19	3.82808e-05	0
GATA3	SCPEP1	-0.407897	1.05745e-09	0.574912	2.05595e-09	0	-0.982809	1.17112e-07	6.35088e-08	0
JDP2	FUT1	-0.414173	5.51596e-10	0.458276	4.35542e-06	1.75637e-13	-0.872449	6.44238e-08	4.49606e-05	4.58583e-11
