## Supplementary Table S7 for "Architecture and topologies of gene regulatory networks associated with breast cancer, adjacent normal, and normal tissues"

### Sheet: Table_S6_ANT_switching_gene_pai
molecule.X	molecule.Y	r1	p1	r2	p2	p..difference.	X.r1.r2.	lfdr..in.cond..1.	lfdr..in.cond..2.	lfdr..difference.
NR1H3	NSMCE4A	0.566262	9.33889e-11	-0.410252	4.87592e-05	5.10703e-14	0.976514	1.56085e-09	0.000363714	3.34456e-11
HIPK2	CAPRIN2	0.631324	1.10115e-13	-0.48319	1.06879e-06	0	1.11451	3.41461e-12	1.43035e-05	0
HIPK2	PLEKHH2	0.45236	6.21853e-07	-0.497035	4.66114e-07	5.36238e-13	0.949395	4.41191e-06	7.05495e-06	2.81987e-10
HIPK2	ZC3H6	0.423034	3.7355e-06	-0.515361	1.46668e-07	9.71445e-13	0.938396	2.2033e-05	2.62655e-06	4.79602e-10
ZNF76	ARMC6	0.464524	2.8105e-07	-0.431897	1.71734e-05	1.55496e-11	0.896421	2.16093e-06	0.000150777	5.51838e-09
ZNF76	PRKAR2A	0.431271	2.29589e-06	-0.725394	2.88925e-16	0	1.15667	1.42438e-05	7.15146e-14	0
ZNF76	MAPKAPK3	0.474833	1.39906e-07	-0.581442	1.22101e-09	2.22045e-16	1.05627	1.15409e-06	4.28476e-08	2.10453e-13
ZNF76	OPA3	0.519867	4.99966e-09	-0.596199	3.60162e-10	0	1.11607	5.72216e-08	1.49053e-08	0
ZNF76	HSPA2	0.526292	2.98463e-09	-0.571188	2.75328e-09	0	1.09748	3.58953e-08	8.64394e-08	0
ZNF76	FAM78A	0.41009	7.82605e-06	-0.629892	1.73521e-11	2.22045e-16	1.03998	4.27257e-05	1.07553e-09	2.10453e-13
ZNF76	RPTOR	0.536598	1.27537e-09	-0.446295	8.23732e-06	4.70735e-14	0.982893	1.66472e-08	8.10058e-05	3.10357e-11
ZNF76	ABLIM2	0.556491	2.27313e-10	-0.482901	1.08705e-06	6.66134e-16	1.03939	3.49443e-09	1.45099e-05	5.98885e-13
ZNF76	NMNAT1	0.463777	2.95357e-07	-0.452166	6.04604e-06	4.77862e-12	0.915944	2.2594e-06	6.23227e-05	1.96679e-09
ZNF76	IBA57	0.493297	3.78215e-08	-0.428126	2.0704e-05	3.14238e-12	0.921423	3.55245e-07	0.000176607	1.35745e-09
ZNF76	NT5M	0.479005	1.04808e-07	-0.466204	2.81882e-06	7.33635e-13	0.945208	8.90052e-07	3.26211e-05	3.73355e-10
PITX1	SBK1	0.754747	1.10959e-21	-0.438264	1.24612e-05	0	1.19301	1.59013e-19	0.000114968	0
RORA	SLC25A11	0.535268	1.4255e-09	-0.468444	2.48777e-06	1.13243e-14	1.00371	1.84097e-08	2.93269e-05	8.39064e-12
RORA	NMNAT1	0.557399	2.09532e-10	-0.5342	4.15381e-08	0	1.0916	3.24604e-09	8.91132e-07	0
TP63	B3GALT6	0.458964	4.05613e-07	-0.401069	7.43248e-05	1.25331e-10	0.860032	3.00528e-06	0.000518808	3.32372e-08
GRHL2	SPTLC2	0.410342	7.71653e-06	-0.625439	2.64583e-11	2.22045e-16	1.03578	4.21894e-05	1.55101e-09	2.10453e-13
GRHL2	EMP2	0.452889	6.01146e-07	-0.440395	1.1176e-05	1.90601e-11	0.893284	4.2799e-06	0.000104851	6.5826e-09
FUS	OLA1	0.413813	6.34626e-06	-0.454324	5.38863e-06	8.11098e-11	0.868137	3.5419e-05	5.65187e-05	2.29415e-08
FUS	PGAM5	0.44738	8.53286e-07	-0.41692	3.56237e-05	1.02054e-10	0.8643	5.86044e-06	0.000279175	2.78965e-08
MAZ	CCDC6	0.405816	9.92426e-06	-0.402836	6.8598e-05	2.09078e-09	0.808652	5.28343e-05	0.000484986	3.56019e-07
MAZ	CDK2	0.476812	1.22052e-07	-0.451915	6.12739e-06	2.11475e-12	0.928727	1.02078e-06	6.30359e-05	9.58647e-10
MAZ	B4GALNT3	0.442189	1.18041e-06	-0.477369	1.4989e-06	3.73546e-12	0.919558	7.84331e-06	1.90657e-05	1.58125e-09
ELL	FAM78A	0.465385	2.6538e-07	-0.440147	1.13192e-05	9.00946e-12	0.905532	2.05242e-06	0.000105992	3.42844e-09
ELL	LRRC20	0.536283	1.30948e-09	-0.517762	1.25413e-07	2.22045e-16	1.05404	1.7049e-08	2.29752e-06	2.10453e-13
GATA3	ZNF813	0.452168	6.2957e-07	-0.417659	3.43919e-05	7.41336e-11	0.869826	4.46105e-06	0.000271025	2.12417e-08
UBTF	COA7	0.435834	1.74349e-06	-0.425409	2.36573e-05	1.22848e-10	0.861243	1.11308e-05	0.000197659	3.26879e-08
NR3C1	LAMA2	0.58787	1.17378e-11	-0.46953	2.34079e-06	2.22045e-16	1.0574	2.37935e-10	2.78451e-05	2.10453e-13
HES1	B3GALT6	0.454396	5.45638e-07	-0.567276	3.72745e-09	2.44249e-15	1.02167	3.92345e-06	1.12268e-07	2.02662e-12
HES1	RBM15B	0.401283	1.27227e-05	-0.600702	2.45082e-10	5.32907e-15	1.00198	6.5994e-05	1.06862e-08	4.18567e-12
ZBTB17	C6orf47	0.593736	6.50835e-12	-0.422809	2.68489e-05	2.22045e-15	1.01654	1.39295e-10	0.000219968	1.85379e-12
BHLHE41	BEND3	0.47996	9.80426e-08	-0.415565	3.79899e-05	1.55791e-11	0.895526	8.38266e-07	0.000294709	5.52781e-09
RUNX2	NIP7	0.445698	9.48476e-07	-0.599033	2.82865e-10	2.22045e-16	1.04473	6.4445e-06	1.20967e-08	2.10453e-13
RUNX2	TXN	0.490425	4.65907e-08	-0.441422	1.06023e-05	1.67377e-12	0.931848	4.2859e-07	0.000100273	7.78206e-10
RUNX2	PPP1CA	0.405476	1.01123e-05	-0.477868	1.45643e-06	3.16513e-11	0.883344	5.37295e-05	1.86044e-05	1.02159e-08
MED1	WDR73	0.45092	6.81817e-07	-0.424928	2.42199e-05	5.27958e-11	0.875848	4.79266e-06	0.00020164	1.5868e-08
NR1D1	NLRX1	0.402443	1.19432e-05	-0.560241	6.3644e-09	1.33671e-13	0.962683	6.23643e-05	1.78075e-07	8.04259e-11
NR1D1	TMEM203	0.407606	8.98796e-06	-0.473708	1.84833e-06	3.61777e-11	0.881314	4.83522e-05	2.27798e-05	1.14832e-08
IRF3	C6orf47	0.566958	8.7559e-11	-0.497738	4.46429e-07	0	1.0647	1.47226e-09	6.80146e-06	0
ZNF384	ZNF770	0.502433	1.92302e-08	-0.409994	4.93471e-05	5.11258e-12	0.912427	1.93013e-07	0.000367395	2.08687e-09
SIX1	CCDC28B	0.754765	1.10588e-21	-0.401371	7.33168e-05	0	1.15614	1.58519e-19	0.000512897	0
SIX1	P2RY2	0.664772	1.77676e-15	-0.42687	2.20239e-05	0	1.09164	7.91711e-14	0.000186057	0
SIX1	SBK1	0.509964	1.08467e-08	-0.434758	1.48801e-05	6.78568e-13	0.944722	1.1517e-07	0.000133581	3.48036e-10
PIAS3	AZIN1	0.484102	7.32527e-08	-0.445025	8.80106e-06	2.02616e-12	0.929127	6.44526e-07	8.56866e-05	9.22668e-10
PER2	MTF1	0.465948	2.55575e-07	-0.435345	1.44467e-05	1.1606e-11	0.901293	1.98409e-06	0.000130284	4.2801e-09
APC	AHI1	0.458198	4.26406e-07	-0.434427	1.51298e-05	1.96914e-11	0.892626	3.14321e-06	0.00013548	6.77019e-09
APC	ANKRD36	0.428889	2.6464e-06	-0.403775	6.57246e-05	5.88025e-10	0.832664	1.61793e-05	0.000467801	1.23221e-07
APC	GPATCH8	0.463871	2.9353e-07	-0.403916	6.53042e-05	8.03129e-11	0.867787	2.24687e-06	0.000465277	2.27521e-08
APC	ZC3H6	0.529583	2.28204e-09	-0.44145	1.05875e-05	1.09246e-13	0.971033	2.8162e-08	0.000100154	6.69562e-11
APC	ZNF841	0.459968	3.7978e-07	-0.570452	2.91559e-09	1.33227e-15	1.03042	2.83206e-06	9.08232e-08	1.14645e-12
LMX1B	ENTPD7	0.441449	1.23576e-06	-0.402773	6.87963e-05	3.10434e-10	0.844222	8.17226e-06	0.000486162	7.19244e-08
MBD1	C6orf47	0.503291	1.80281e-08	-0.437394	1.3024e-05	9.08162e-13	0.940686	1.8211e-07	0.000119343	4.51862e-10
NFIC	DCLK2	0.407215	9.18496e-06	-0.46349	3.27543e-06	6.83595e-11	0.870706	4.92996e-05	3.70559e-05	1.98163e-08
NFIC	ZNF460	0.419006	4.71785e-06	-0.460051	3.95494e-06	4.31088e-11	0.879056	2.71615e-05	4.3486e-05	1.33389e-08
ZNF281	CEP44	0.412888	6.68704e-06	-0.435275	1.44978e-05	2.53488e-10	0.848163	3.71147e-05	0.000130674	6.05747e-08
ZNF281	ATXN2L	0.443108	1.11492e-06	-0.440088	1.13532e-05	3.4746e-11	0.883196	7.45205e-06	0.000106261	1.10786e-08
SF1	B3GALT6	0.411411	7.26729e-06	-0.449062	7.12535e-06	1.25832e-10	0.860473	3.99848e-05	7.16356e-05	3.3351e-08
SF1	PGAM5	0.48615	6.33279e-08	-0.511773	1.84917e-07	1.90958e-14	0.997924	5.65175e-07	3.20258e-06	1.35756e-11
KLF13	ZNF160	0.449172	7.61933e-07	-0.479215	1.3474e-06	2.14961e-12	0.928387	5.2939e-06	1.74129e-05	9.71986e-10
DDIT3	WSB2	0.407241	9.17215e-06	-0.400502	7.62526e-05	2.18965e-09	0.807743	4.92387e-05	0.000530079	3.69867e-07
DDIT3	IBA57	0.404992	1.03854e-05	-0.556917	8.15961e-09	1.46771e-13	0.961908	5.5026e-05	2.20406e-07	8.75435e-11
EWSR1	TUBB4B	0.491194	4.40696e-08	-0.429293	1.9545e-05	3.35931e-12	0.920487	4.07638e-07	0.000168245	1.43966e-09
NR1H3	XIAP	-0.436776	1.64637e-06	0.445007	8.80924e-06	3.77152e-11	-0.881783	1.05724e-05	8.57549e-05	1.18989e-08
NR1H3	HSPA8	-0.447546	8.44412e-07	0.501916	3.44829e-07	5.23581e-13	-0.949462	5.80553e-06	5.45469e-06	2.76285e-10
NR1H3	COA7	-0.443127	1.11363e-06	0.420312	3.02877e-05	1.07824e-10	-0.863439	7.44431e-06	0.000243497	2.92195e-08
NR1H3	ZNF281	-0.405705	9.98521e-06	0.505268	2.79585e-07	5.46208e-12	-0.910973	5.3126e-05	4.56015e-06	2.20878e-09
HIPK2	NIP7	-0.450814	6.86409e-07	0.547715	1.60067e-08	1.4877e-14	-0.998529	4.82171e-06	3.9325e-07	1.08052e-11
HIPK2	RBM17	-0.401741	1.24091e-05	0.433457	1.58854e-05	5.10519e-10	-0.835198	6.45334e-05	0.000141159	1.09298e-07
HIPK2	MRPL50	-0.516276	6.63983e-09	0.454551	5.32354e-06	1.20792e-13	-0.970827	7.39248e-08	5.5937e-05	7.3356e-11
HIPK2	TUBA1C	-0.589135	1.03469e-11	0.479781	1.30392e-06	0	-1.06892	2.12215e-10	1.69366e-05	0
HIPK2	B3GALT6	-0.522026	4.20918e-09	0.457165	4.62526e-06	6.68354e-14	-0.979191	4.89773e-08	4.96614e-05	4.27054e-11
GRHL2	NSMCE4A	-0.47064	1.86324e-07	0.489104	7.53147e-07	2.77556e-13	-0.959744	1.49303e-06	1.06171e-05	1.55713e-10
FUS	EZH1	-0.468095	2.21293e-07	0.416381	3.65481e-05	3.08646e-11	-0.884476	1.74284e-06	0.00028526	9.99913e-09
FUS	CAPRIN2	-0.41404	6.26513e-06	0.702235	6.20266e-15	0	-1.11628	3.50113e-05	1.0522e-12	0
FUS	ZBTB37	-0.469525	2.00936e-07	0.553531	1.04799e-08	2.44249e-15	-1.02306	1.59794e-06	2.7328e-07	2.02662e-12
FUS	TPCN1	-0.440268	1.32919e-06	0.529385	5.77659e-08	1.19682e-13	-0.969653	8.7243e-06	1.18242e-06	7.27482e-11
FUS	PPT2	-0.539448	1.00302e-09	0.432467	1.66915e-05	9.4591e-14	-0.971915	1.33978e-08	0.000147196	5.86821e-11
FUS	GOLGA8N	-0.502525	1.90984e-08	0.424304	2.49678e-05	2.15161e-12	-0.926829	1.91814e-07	0.000206879	9.72795e-10
MAZ	LSS	-0.411257	7.33029e-06	0.504183	2.99306e-07	4.22662e-12	-0.91544	4.02944e-05	4.83331e-06	1.76403e-09
MAZ	TBC1D2B	-0.508282	1.23407e-08	0.465624	2.91104e-06	1.01918e-13	-0.973906	1.29379e-07	3.35238e-05	6.28047e-11
MAZ	KCTD21	-0.418063	4.98071e-06	0.504789	2.88137e-07	2.70073e-12	-0.922852	2.85106e-05	4.67898e-06	1.18965e-09
GATA3	FREM1	-0.400867	1.30131e-05	0.480081	1.28145e-06	3.58489e-11	-0.880948	6.73376e-05	1.66883e-05	1.13908e-08
HES1	STAMBPL1	-0.543641	7.01501e-10	0.425137	2.39746e-05	1.11022e-13	-0.968778	9.69248e-09	0.000199902	6.79464e-11
SFPQ	ZBTB37	-0.437132	1.61107e-06	0.447345	7.79738e-06	3.2176e-11	-0.884477	1.03687e-05	7.73213e-05	1.03633e-08
PLAGL1	HNRNPA2B1	-0.473528	1.53017e-07	0.509359	2.15795e-07	5.50671e-14	-0.982887	1.25096e-06	3.65528e-06	3.57908e-11
PLAGL1	LUC7L2	-0.415725	5.69306e-06	0.403921	6.52883e-05	1.18019e-09	-0.819647	3.21353e-05	0.000465182	2.20541e-07
PLAGL1	LYPD1	-0.442305	1.17191e-06	0.528039	6.32841e-08	1.15463e-13	-0.970345	7.79259e-06	1.27842e-06	7.03817e-11
PLAGL1	SEZ6L2	-0.4203	4.37835e-06	0.597125	3.32903e-10	1.9984e-15	-1.01742	2.54009e-05	1.39257e-08	1.67836e-12
RUNX2	DCAF8	-0.420111	4.4265e-06	0.516528	1.35942e-07	1.07336e-12	-0.936639	2.56513e-05	2.46125e-06	5.24048e-10
CENPB	MTF1	-0.491373	4.35013e-08	0.603093	1.9928e-10	0	-1.09447	4.02909e-07	8.93558e-09	0
IRF3	IGF2	-0.465063	2.71143e-07	0.416684	3.6026e-05	3.64413e-11	-0.881746	2.09245e-06	0.000281814	1.15537e-08
IRF3	PPT2	-0.420544	4.31708e-06	0.493884	5.64822e-07	4.77773e-12	-0.914428	2.50824e-05	8.30958e-06	1.96651e-09
HOXD3	MGAT5	-0.42847	2.71305e-06	0.408071	5.39527e-05	4.78645e-10	-0.836542	1.6543e-05	0.000396106	1.03492e-07
APC	TUBB4B	-0.499347	2.42199e-08	0.436171	1.38563e-05	1.28075e-12	-0.935518	2.37622e-07	0.000125759	6.13702e-10
APC	CRYGS	-0.409548	8.06654e-06	0.431084	1.78836e-05	3.83176e-10	-0.840632	4.38982e-05	0.000156041	8.58887e-08
ZNF281	CRYGS	-0.444377	1.03021e-06	0.525861	7.32936e-08	1.18128e-13	-0.970238	6.9416e-06	1.45009e-06	7.18692e-11
STAT6	CPT1B	-0.419399	4.61223e-06	0.473142	1.90882e-06	1.90394e-11	-0.89254	2.66155e-05	2.34128e-05	6.57782e-09
STAT6	PPT2	-0.522377	4.09235e-09	0.468911	2.42349e-06	2.93099e-14	-0.991288	4.77479e-08	2.8679e-05	2.01053e-11
DDIT3	NAALADL2	-0.462202	3.2783e-07	0.636394	9.25912e-12	0	-1.0986	2.48137e-06	6.23296e-10	0
DDIT3	NIPSNAP1	-0.443599	1.08142e-06	0.492504	6.1404e-07	1.27209e-12	-0.936102	7.25058e-06	8.92276e-06	6.10024e-10
EWSR1	TPCN1	-0.575481	3.92668e-11	0.579296	1.45084e-09	0	-1.15478	7.11628e-10	4.97179e-08	0
TWIST2	PGAM5	-0.509435	1.12969e-08	0.45814	4.3877e-06	1.54987e-13	-0.967575	1.19465e-07	4.74897e-05	9.19601e-11
